# Bacteroidia and Clostridia genomes collectively encode for a progressive cascade of marine polysaccharide degradation along the hindgut of the herbivorous fish *Kyphosus sydneyanus*

**DOI:** 10.1101/2023.12.23.570891

**Authors:** Cesar T. Facimoto, Kendall D. Clements, W. Lindsey White, Kim M. Handley

## Abstract

The gut microbiota of the marine herbivorous fish *Kyphosus sydneyanus* are thought to play an important role in host nutrition by supplying short-chain fatty acids (SCFA) through fermentation of dietary macroalgae. Here, we assembled 645 metagenome-assembled genomes (MAGs) from wild fish to determine the capacity of different bacterial taxa to degrade seaweed carbohydrates along the gut. Most bacteria (99%) were unclassified at the species level, highlighting taxonomic novelty dominated by Bacteroidia and Clostridia within the gut community. The presence of genes encoding endo-acting CAZymes in both phyla suggest they have a role in initiating glycan depolymerization. Bacteroidia also contributed the most to CAZyme-related gene expression in the distal hindgut, and encoded the highest densities of CAZymes within the community. In particular, the enrichment of CAZyme gene clusters (CGCs) within the Bacteroidia genus *Alistipes* (n = 73 versus just 59 distributed across all other taxa) points to an enhanced capacity for macroalgal polysaccharide utilization (e.g., alginate, laminarin and sulfated polysaccharides). Pairwise correlations of MAG relative abundances and encoded CAZyme compositions provide evidence of potential inter-species collaborations, whereby co-abundant MAGs exhibited complementary degradative capacities for specific substrates. Results indicated flexibility across these co-abundant groups in their capacity to source carbon (e.g., glucose or galactose-rich glycans), which possibly facilitates coexistence via niche partitioning. Our results indicate the potential for collaborative microbial carbohydrate metabolism in the gut of *K. sydneyanus* by Bacteroidia and Clostridia, and suggest that members of the genus *Alistipes* are a metabolically and taxonomically diverse group of specialized macroalgae biomass degraders.
