## Supplementary material for "Bacteroidia and Clostridia genomes collectively encode for a progressive cascade of marine polysaccharide degradation along the hindgut of the herbivorous fish *Kyphosus sydneyanus*": Table S1

### Sheet: Sheet1
Table S1. Sample and sequencing metadata (2017).
Species	Fish no.	Section	Date	Time	Location	Standard	Fork	Total	Gutted	Sex	Data (Gb)	Trimmed paired reads	Reads mapped to representative community	Percentage of trimmed reads mapped to representative community	Summed percentage mapped
Kyphosus sydneyanus	G124	IV	21.03.17	1100	Little Barrier	510	476	3300	2500	M	10	23234274	7282676	31.3445	23.3353
Kyphosus sydneyanus	G124	V	21.03.17	1100	Little Barrier	510	476	3300	2500	M	10	47545230	12245180	25.7548	23.3353
Kyphosus sydneyanus	G121	IV	14.02.17	1345	Cuvier	460	520	4100	3050	M	18.6	20333960	8568036	42.1366	23.3353
Kyphosus sydneyanus	G121	V	14.02.17	1345	Cuvier	460	520	4100	3050	M	19	44240290	12993592	29.3705	23.3353
Kyphosus sydneyanus	G125	IV	21.03.17	1430	Great Barrier Island	610	570	4900	3800	F	18.8	42589984	3474580	8.15821	23.3353
Kyphosus sydneyanus	G125	V	21.03.17	1430	Great Barrier Island	610	570	4900	3800	F	9	22146344	9603990	43.366	23.3353
Kyphosus sydneyanus	G117	IV	13.02.17	1455	Great Barrier Island	570	640	7200	5000	F	28	45315644	8645128	19.0776	23.3353
Kyphosus sydneyanus	G117	V	13.02.17	1455	Great Barrier Island	570	640	7200	5000	F	18.2	72218742	11305454	15.6545	23.3353
