## Supplementary material for "Bacteroidia and Clostridia genomes collectively encode for a progressive cascade of marine polysaccharide degradation along the hindgut of the herbivorous fish *Kyphosus sydneyanus*": Table S2

### Sheet: Sheet1
Table S2. MAGs generated prior to dereplication and refinement (2017).
MAG ID	Marker lineage	# genomes	# markers	# marker sets	0	1	2	3	4	5+	Completeness	Contamination	Strain heterogeneity
concoct.ad.trim.AG0008_S1.1.contigs	f__Lachnospiraceae (UID1255)	90	354	174	18	324	11	1	0	0	92.51	4.25	7.14
concoct.ad.trim.AG0008_S1.27_sub.contigs	o__Clostridiales (UID1212)	172	263	149	75	177	11	0	0	0	71.04	0.88	9.09
concoct.ad.trim.AG0008_S1.30.contigs	c__Gammaproteobacteria (UID4442)	899	309	183	3	304	2	0	0	0	98.63	0.82	50
concoct.ad.trim.AG0008_S1.37.contigs	p__Bacteroidetes (UID2605)	350	314	208	5	309	0	0	0	0	97.6	0	0
concoct.ad.trim.AG0008_S1.38.contigs	p__Bacteroidetes (UID2605)	350	314	208	9	305	0	0	0	0	96.39	0	0
concoct.ad.trim.AG0008_S1.42_sub.contigs	c__Clostridia (UID1118)	387	223	124	8	204	9	2	0	0	94.35	6.13	20
concoct.ad.trim.AG0008_S1.51.contigs	p__Bacteroidetes (UID2605)	350	314	208	5	309	0	0	0	0	97.6	0	0
concoct.ad.trim.AG0008_S1.6.contigs	p__Bacteroidetes (UID2605)	350	314	208	3	310	1	0	0	0	98.56	0.48	0
concoct.ad.trim.AG0008_S2.10_sub.contigs	p__Bacteroidetes (UID2605)	350	314	208	10	295	9	0	0	0	97.47	0.22	77.78
concoct.ad.trim.AG0008_S2.14.contigs	o__Clostridiales (UID1212)	172	263	149	58	198	7	0	0	0	80.69	3.26	57.14
concoct.ad.trim.AG0008_S2.20.contigs	o__Clostridiales (UID1120)	304	250	143	49	198	2	1	0	0	73.99	1.44	0
concoct.ad.trim.AG0008_S2.22.contigs	o__Clostridiales (UID1212)	172	263	149	5	257	1	0	0	0	97.6	0.67	0
concoct.ad.trim.AG0008_S2.24.contigs	o__Clostridiales (UID1212)	172	263	149	35	226	2	0	0	0	82.83	0.69	50
concoct.ad.trim.AG0008_S2.28.contigs	p__Bacteroidetes (UID2605)	350	314	208	10	301	3	0	0	0	98.45	1.12	0
concoct.ad.trim.AG0008_S2.3.contigs	p__Bacteroidetes (UID2605)	350	314	208	3	307	4	0	0	0	98.88	0.68	75
concoct.ad.trim.AG0008_S2.31.contigs	o__Clostridiales (UID1212)	172	263	149	71	188	4	0	0	0	69.72	1.42	75
concoct.ad.trim.AG0008_S2.32.contigs	f__Spirochaetaceae (UID2535)	33	249	143	53	194	2	0	0	0	69.43	0.78	100
concoct.ad.trim.AG0008_S2.34.contigs	o__Clostridiales (UID1226)	155	278	158	24	243	10	1	0	0	92.58	4.05	46.15
concoct.ad.trim.AG0008_S2.35.contigs	p__Bacteroidetes (UID2605)	350	314	208	21	291	2	0	0	0	95.87	0.4	100
concoct.ad.trim.AG0008_S2.39.contigs	p__Bacteroidetes (UID2605)	350	314	208	4	308	2	0	0	0	98.08	0.18	100
concoct.ad.trim.AG0008_S2.5.contigs	k__Bacteria (UID2372)	131	176	105	12	160	3	1	0	0	91.43	4.76	16.67
concoct.ad.trim.AG0008_S2.67.contigs	p__Bacteroidetes (UID2605)	350	315	209	29	283	3	0	0	0	89.06	1.2	100
concoct.ad.trim.AG0008_S2.68_sub.contigs	o__Clostridiales (UID1226)	155	278	158	4	117	154	3	0	0	98.1	65.82	30.67
concoct.ad.trim.AG0008_S2.7.contigs	p__Bacteroidetes (UID2605)	350	314	208	11	303	0	0	0	0	95.58	0	0
concoct.ad.trim.AG0008_S2.76.contigs	p__Bacteroidetes (UID2605)	350	315	209	74	221	20	0	0	0	74.92	7.69	60
concoct.ad.trim.AG0008_S2.78.contigs	k__Bacteria (UID2982)	88	229	147	26	190	12	1	0	0	91.14	7.31	53.33
concoct.ad.trim.AG0008_S2.89.contigs	o__Clostridiales (UID1212)	172	261	147	4	247	9	1	0	0	97.28	6.12	83.33
concoct.ad.trim.AG0008_S3.1.contigs	c__Gammaproteobacteria (UID4442)	899	309	183	31	275	3	0	0	0	86.93	1.28	66.67
concoct.ad.trim.AG0008_S3.15.contigs	p__Bacteroidetes (UID2605)	350	314	208	1	313	0	0	0	0	99.52	0	0
concoct.ad.trim.AG0008_S3.24.contigs	p__Bacteroidetes (UID2605)	350	314	208	9	305	0	0	0	0	95.67	0	0
concoct.ad.trim.AG0008_S3.32_sub.contigs	p__Bacteroidetes (UID2605)	350	315	209	53	254	8	0	0	0	88.39	1.58	37.5
concoct.ad.trim.AG0008_S3.33.contigs	p__Bacteroidetes (UID2605)	350	314	208	30	238	46	0	0	0	96.83	18.04	21.74
concoct.ad.trim.AG0008_S3.36.contigs	p__Bacteroidetes (UID2605)	350	314	208	3	310	1	0	0	0	98.56	0.24	0
concoct.ad.trim.AG0008_S3.41_sub.contigs	p__Bacteroidetes (UID2605)	350	314	208	6	306	2	0	0	0	97.12	0.72	100
concoct.ad.trim.AG0008_S3.50.contigs	o__Bacteroidales (UID2617)	213	406	265	117	282	7	0	0	0	72.88	1.76	28.57
concoct.ad.trim.AG0008_S3.53.contigs	p__Bacteroidetes (UID2605)	350	315	209	8	307	0	0	0	0	96.41	0	0
concoct.ad.trim.AG0008_S3.57.contigs	p__Bacteroidetes (UID2605)	350	314	208	4	308	2	0	0	0	98.32	0.51	50
concoct.ad.trim.AG0008_S3.66_sub.contigs	k__Bacteria (UID2328)	3167	126	75	1	89	26	7	3	0	98.67	58.44	29.23
concoct.ad.trim.AG0008_S3.67.contigs	p__Bacteroidetes (UID2605)	350	314	208	2	306	6	0	0	0	99.04	2.64	50
concoct.ad.trim.AG0008_S4.concoct.ad.trim.AG0008_S4.0.contigs	p__Bacteroidetes (UID2605)	350	314	208	15	292	7	0	0	0	97.65	2.45	100
concoct.ad.trim.AG0008_S4.concoct.ad.trim.AG0008_S4.1.contigs	p__Bacteroidetes (UID2605)	350	314	208	14	288	12	0	0	0	98.62	1.62	75
concoct.ad.trim.AG0008_S4.concoct.ad.trim.AG0008_S4.107.contigs	o__Clostridiales (UID1212)	172	263	149	134	128	1	0	0	0	42.01	0.13	100
concoct.ad.trim.AG0008_S4.concoct.ad.trim.AG0008_S4.12.contigs	p__Bacteroidetes (UID2605)	350	314	208	7	307	0	0	0	0	96.63	0	0
concoct.ad.trim.AG0008_S4.concoct.ad.trim.AG0008_S4.15.contigs	o__Clostridiales (UID1212)	172	257	149	75	175	7	0	0	0	66.49	2.37	28.57
concoct.ad.trim.AG0008_S4.concoct.ad.trim.AG0008_S4.17.contigs	p__Bacteroidetes (UID2605)	350	315	209	71	241	3	0	0	0	84.69	0.98	33.33
concoct.ad.trim.AG0008_S4.concoct.ad.trim.AG0008_S4.26.contigs	o__Clostridiales (UID1120)	304	250	143	87	162	1	0	0	0	69.28	0.7	0
concoct.ad.trim.AG0008_S4.concoct.ad.trim.AG0008_S4.27.contigs	p__Bacteroidetes (UID2605)	350	314	208	2	312	0	0	0	0	99.04	0	0
concoct.ad.trim.AG0008_S4.concoct.ad.trim.AG0008_S4.32_sub.contigs	p__Bacteroidetes (UID2605)	350	314	208	88	175	50	1	0	0	71.1	17.83	26.42
concoct.ad.trim.AG0008_S4.concoct.ad.trim.AG0008_S4.34.contigs	c__Deltaproteobacteria (UID3218)	61	284	169	7	275	2	0	0	0	97.29	0.61	50
concoct.ad.trim.AG0008_S4.concoct.ad.trim.AG0008_S4.41.contigs	o__Clostridiales (UID1212)	172	263	149	102	159	2	0	0	0	57.99	0.19	50
concoct.ad.trim.AG0008_S4.concoct.ad.trim.AG0008_S4.42.contigs	p__Bacteroidetes (UID2605)	350	316	210	14	298	4	0	0	0	95.48	0.97	75
concoct.ad.trim.AG0008_S4.concoct.ad.trim.AG0008_S4.50.contigs	o__Clostridiales (UID1212)	172	261	147	8	250	3	0	0	0	96.24	0.76	100
concoct.ad.trim.AG0008_S4.concoct.ad.trim.AG0008_S4.58.contigs	c__Clostridia (UID1085)	35	420	196	123	259	37	1	0	0	70.73	9.85	75
concoct.ad.trim.AG0008_S4.concoct.ad.trim.AG0008_S4.60.contigs	p__Bacteroidetes (UID2605)	350	314	208	33	276	5	0	0	0	96.17	1.71	40
concoct.ad.trim.AG0008_S4.concoct.ad.trim.AG0008_S4.61.contigs	o__Clostridiales (UID1212)	172	257	149	133	109	13	1	1	0	40.2	7.76	13.64
concoct.ad.trim.AG0008_S4.concoct.ad.trim.AG0008_S4.63.contigs	p__Bacteroidetes (UID2605)	350	314	208	5	307	2	0	0	0	98.5	0.22	100
concoct.ad.trim.AG0008_S4.concoct.ad.trim.AG0008_S4.68.contigs	o__Clostridiales (UID1212)	172	263	149	8	248	7	0	0	0	95.75	2.71	71.43
concoct.ad.trim.AG0008_S4.concoct.ad.trim.AG0008_S4.72.contigs	p__Bacteroidetes (UID2605)	350	315	209	34	278	3	0	0	0	95.23	0.64	33.33
concoct.ad.trim.AG0008_S4.concoct.ad.trim.AG0008_S4.82.contigs	o__Bacteroidales (UID2617)	213	406	265	22	378	6	0	0	0	97.09	1.65	83.33
concoct.ad.trim.AG0008_S4.concoct.ad.trim.AG0008_S4.83.contigs	c__Clostridia (UID1118)	387	223	124	7	214	1	1	0	0	95.16	2.42	0
concoct.ad.trim.AG0008_S4.concoct.ad.trim.AG0008_S4.87.contigs	p__Bacteroidetes (UID2605)	350	314	208	84	219	11	0	0	0	67.94	3.63	72.73
concoct.ad.trim.AG0008_S4.concoct.ad.trim.AG0008_S4.88.contigs	p__Bacteroidetes (UID2605)	350	314	208	17	295	2	0	0	0	98.37	0.48	50
concoct.ad.trim.AG0008_S4.concoct.ad.trim.AG0008_S4.8_sub.contigs	k__Bacteria (UID203)	5449	104	58	2	69	22	11	0	0	98.28	21.08	30.91
concoct.ad.trim.AG0008_S4.concoct.ad.trim.AG0008_S4.96.contigs	p__Bacteroidetes (UID2605)	350	315	209	8	302	3	2	0	0	96.49	1.62	55.56
concoct.ad.trim.AG0008_S4.concoct.ad.trim.AG0008_S4.97.contigs	p__Bacteroidetes (UID2605)	350	315	209	31	280	4	0	0	0	88.82	0.81	50
concoct.ad.trim.AG0008_S5.1.contigs	c__Gammaproteobacteria (UID4387)	965	277	177	64	212	1	0	0	0	76.27	0.28	100
concoct.ad.trim.AG0008_S5.48.contigs	o__Clostridiales (UID1120)	304	249	142	11	233	5	0	0	0	94.37	2.64	0
concoct.ad.trim.AG0008_S5.50.contigs	p__Bacteroidetes (UID2605)	350	314	208	5	307	2	0	0	0	97.6	0.96	0
concoct.ad.trim.AG0008_S5.60.contigs	c__Gammaproteobacteria (UID4442)	899	309	183	27	278	4	0	0	0	89.13	1.41	75
concoct.ad.trim.AG0008_S6.10.contigs	p__Bacteroidetes (UID2605)	350	314	208	89	219	6	0	0	0	77.74	1.22	16.67
concoct.ad.trim.AG0008_S6.16.contigs	o__Clostridiales (UID1212)	172	263	149	130	133	0	0	0	0	48.43	0	0
concoct.ad.trim.AG0008_S6.22.contigs	p__Bacteroidetes (UID2605)	350	314	208	5	309	0	0	0	0	97.6	0	0
concoct.ad.trim.AG0008_S6.25.contigs	o__Clostridiales (UID1212)	172	263	149	127	135	1	0	0	0	51.54	0.67	100
concoct.ad.trim.AG0008_S6.31.contigs	p__Bacteroidetes (UID2605)	350	314	208	10	304	0	0	0	0	95.67	0	0
concoct.ad.trim.AG0008_S6.32.contigs	p__Bacteroidetes (UID2605)	350	314	208	3	310	1	0	0	0	98.56	0.48	0
concoct.ad.trim.AG0008_S6.4.contigs	p__Bacteroidetes (UID2605)	350	314	208	3	307	4	0	0	0	98.56	1.12	0
concoct.ad.trim.AG0008_S6.45_sub.contigs	o__Bacteroidales (UID2617)	213	406	265	130	211	62	3	0	0	67.13	17.2	63.38
concoct.ad.trim.AG0008_S6.5.contigs	p__Bacteroidetes (UID2605)	350	314	208	15	296	3	0	0	0	96.75	0.88	66.67
concoct.ad.trim.AG0008_S7.1.contigs	p__Bacteroidetes (UID2605)	350	314	208	7	307	0	0	0	0	96.63	0	0
concoct.ad.trim.AG0008_S7.11_sub.contigs	o__Clostridiales (UID1212)	172	257	149	154	100	3	0	0	0	38.01	1.34	33.33
concoct.ad.trim.AG0008_S7.12.contigs	p__Bacteroidetes (UID2605)	350	314	208	3	310	1	0	0	0	98.56	0.48	100
concoct.ad.trim.AG0008_S7.14.contigs	p__Bacteroidetes (UID2605)	350	314	208	11	297	6	0	0	0	98.21	1.35	66.67
concoct.ad.trim.AG0008_S7.21.contigs	p__Bacteroidetes (UID2605)	350	314	208	2	308	4	0	0	0	99.04	1.32	75
concoct.ad.trim.AG0008_S7.22_sub.contigs	k__Bacteria (UID2569)	434	278	186	123	137	15	1	2	0	52.16	5.95	13.33
concoct.ad.trim.AG0008_S7.24.contigs	p__Bacteroidetes (UID2605)	350	314	208	16	296	2	0	0	0	98.29	0.64	50
concoct.ad.trim.AG0008_S7.47.contigs	p__Bacteroidetes (UID2605)	350	315	209	39	268	6	2	0	0	85.49	2.66	41.67
concoct.ad.trim.AG0008_S7.48.contigs	o__Clostridiales (UID1212)	172	261	147	6	252	3	0	0	0	97.35	1.04	100
concoct.ad.trim.AG0008_S7.50.contigs	p__Bacteroidetes (UID2605)	350	315	209	159	149	7	0	0	0	42.84	0.4	57.14
concoct.ad.trim.AG0008_S7.52.contigs	p__Bacteroidetes (UID2605)	350	314	208	17	296	1	0	0	0	96.28	0.24	0
concoct.ad.trim.AG0008_S7.53_sub.contigs	o__Clostridiales (UID1226)	155	278	158	34	235	8	1	0	0	88.73	3.53	36.36
concoct.ad.trim.AG0008_S7.55.contigs	o__Clostridiales (UID1212)	172	263	149	7	239	17	0	0	0	97.6	3.48	23.53
concoct.ad.trim.AG0008_S7.57.contigs	o__Clostridiales (UID1212)	172	263	149	31	229	3	0	0	0	93.16	0.9	66.67
concoct.ad.trim.AG0008_S7.59_sub.contigs	o__Clostridiales (UID1212)	172	263	149	35	219	9	0	0	0	84.09	1.74	33.33
concoct.ad.trim.AG0008_S7.60.contigs	p__Bacteroidetes (UID2605)	350	314	208	5	304	5	0	0	0	98.5	2.02	60
concoct.ad.trim.AG0008_S7.66.contigs	p__Bacteroidetes (UID2605)	350	314	208	44	262	8	0	0	0	90.51	1.31	62.5
concoct.ad.trim.AG0008_S7.69.contigs	p__Bacteroidetes (UID2605)	350	314	208	28	284	2	0	0	0	96.71	0.27	50
concoct.ad.trim.AG0008_S7.76.contigs	p__Bacteroidetes (UID2605)	350	314	208	9	304	1	0	0	0	95.67	0.48	0
concoct.ad.trim.AG0008_S8.10.contigs	c__Clostridia (UID1118)	387	223	124	7	213	2	1	0	0	95.16	3.23	20
concoct.ad.trim.AG0008_S8.106.contigs	p__Bacteroidetes (UID2605)	350	314	208	3	311	0	0	0	0	98.56	0	0
concoct.ad.trim.AG0008_S8.113.contigs	p__Bacteroidetes (UID2605)	350	314	208	5	309	0	0	0	0	97.6	0	0
concoct.ad.trim.AG0008_S8.12.contigs	p__Bacteroidetes (UID2605)	350	315	209	83	213	19	0	0	0	73.2	6.63	63.16
concoct.ad.trim.AG0008_S8.14.contigs	p__Bacteroidetes (UID2605)	350	314	208	89	220	5	0	0	0	68.59	1.52	20
concoct.ad.trim.AG0008_S8.16.contigs	p__Bacteroidetes (UID2605)	350	314	208	3	307	4	0	0	0	98.56	0.06	100
concoct.ad.trim.AG0008_S8.17.contigs	p__Bacteroidetes (UID2605)	350	315	209	39	266	10	0	0	0	86.83	1.97	60
concoct.ad.trim.AG0008_S8.19.contigs	o__Bacteroidales (UID2617)	213	406	265	43	359	4	0	0	0	95.61	1.32	25
concoct.ad.trim.AG0008_S8.22.contigs	p__Bacteroidetes (UID2605)	350	315	209	9	300	4	2	0	0	95.93	1.72	60
concoct.ad.trim.AG0008_S8.25_sub.contigs	f__Lachnospiraceae (UID1255)	90	354	174	42	235	68	9	0	0	87.67	30.35	3.16
concoct.ad.trim.AG0008_S8.29.contigs	o__Clostridiales (UID1212)	172	263	149	101	157	5	0	0	0	61.32	1.41	40
concoct.ad.trim.AG0008_S8.3.contigs	c__Clostridia (UID1085)	35	420	196	87	216	93	24	0	0	78.31	40.37	84.24
concoct.ad.trim.AG0008_S8.37.contigs	k__Bacteria (UID2565)	2921	152	93	4	148	0	0	0	0	96.77	0	0
concoct.ad.trim.AG0008_S8.4.contigs	o__Clostridiales (UID1226)	155	278	158	5	267	6	0	0	0	98.1	2.43	50
concoct.ad.trim.AG0008_S8.40.contigs	p__Bacteroidetes (UID2605)	350	314	208	24	237	52	1	0	0	93.22	17.87	58.18
concoct.ad.trim.AG0008_S8.42.contigs	k__Bacteria (UID2982)	88	230	148	126	104	0	0	0	0	48.07	0	0
concoct.ad.trim.AG0008_S8.47.contigs	o__Clostridiales (UID1212)	172	257	149	127	120	9	1	0	0	43.9	3.33	25
concoct.ad.trim.AG0008_S8.53_sub.contigs	k__Bacteria (UID2329)	174	149	89	77	71	1	0	0	0	47.47	1.12	100
concoct.ad.trim.AG0008_S8.58.contigs	p__Bacteroidetes (UID2605)	350	314	208	4	310	0	0	0	0	98.08	0	0
concoct.ad.trim.AG0008_S8.59.contigs	p__Bacteroidetes (UID2605)	350	314	208	77	229	8	0	0	0	75.71	2.82	37.5
concoct.ad.trim.AG0008_S8.67.contigs	p__Bacteroidetes (UID2605)	350	314	208	36	276	2	0	0	0	96.48	0.96	50
concoct.ad.trim.AG0008_S8.71.contigs	p__Bacteroidetes (UID2605)	350	314	208	8	302	4	0	0	0	97.54	0.75	75
concoct.ad.trim.AG0008_S8.75.contigs	p__Bacteroidetes (UID2605)	350	316	210	3	311	2	0	0	0	98.57	0.95	0
concoct.ad.trim.AG0008_S8.78.contigs	p__Bacteroidetes (UID2605)	350	314	208	1	311	2	0	0	0	99.52	0.72	0
concoct.ad.trim.AG0008_S8.87_sub.contigs	k__Bacteria (UID203)	5449	103	57	8	52	40	3	0	0	90.35	57.26	6.12
concoct.ad.trim.AG0008_S8.96.contigs	o__Clostridiales (UID1212)	172	257	149	35	217	5	0	0	0	83.8	2.15	60
concoct.ad.trim.AG0008_S8.98.contigs	o__Clostridiales (UID1212)	172	263	149	26	233	4	0	0	0	87.36	2.35	75
maxbin.ad.trim.AG0008_S1.txt.001.contigs	k__Bacteria (UID2328)	3167	126	75	21	100	5	0	0	0	79.96	5.44	20
maxbin.ad.trim.AG0008_S1.txt.003.contigs	k__Bacteria (UID2328)	3167	126	75	12	106	8	0	0	0	84	3.39	87.5
maxbin.ad.trim.AG0008_S1.txt.017.contigs	p__Bacteroidetes (UID2605)	350	314	208	3	310	1	0	0	0	98.56	0.48	0
maxbin.ad.trim.AG0008_S1.txt.018.contigs	k__Bacteria (UID2329)	174	149	89	10	126	13	0	0	0	91.01	10.27	7.69
maxbin.ad.trim.AG0008_S1.txt.021_sub.contigs	p__Bacteroidetes (UID2605)	350	314	208	52	253	7	2	0	0	79.33	3.22	23.08
maxbin.ad.trim.AG0008_S1.txt.024.contigs	o__Clostridiales (UID1212)	172	263	149	49	207	7	0	0	0	77.32	2.18	71.43
maxbin.ad.trim.AG0008_S2.txt.007_sub.contigs	o__Clostridiales (UID1226)	155	278	158	163	115	0	0	0	0	36.08	0	0
maxbin.ad.trim.AG0008_S2.txt.014.contigs	k__Bacteria (UID2982)	88	230	148	7	220	3	0	0	0	95.27	2.03	100
maxbin.ad.trim.AG0008_S2.txt.023_sub.contigs	k__Bacteria (UID203)	5449	103	57	29	52	22	0	0	0	70.18	12.6	81.82
maxbin.ad.trim.AG0008_S2.txt.044_sub.contigs	o__Clostridiales (UID1212)	172	257	149	127	124	6	0	0	0	44.22	0.78	0
maxbin.ad.trim.AG0008_S3.txt.001.contigs	c__Clostridia (UID1118)	387	223	124	7	213	1	2	0	0	95.16	2.82	0
maxbin.ad.trim.AG0008_S3.txt.009_sub.contigs	p__Bacteroidetes (UID2605)	350	314	208	3	307	4	0	0	0	98.56	1.44	0
maxbin.ad.trim.AG0008_S3.txt.029_sub.contigs	p__Bacteroidetes (UID2605)	350	316	210	103	172	34	5	2	0	69.04	15.96	0
maxbin.ad.trim.AG0008_S4.txt.014_sub.contigs	p__Bacteroidetes (UID2605)	350	314	208	39	273	2	0	0	0	94.39	0.96	0
maxbin.ad.trim.AG0008_S4.txt.020.contigs	k__Bacteria (UID2329)	174	149	89	5	121	22	1	0	0	95.51	21.51	0
maxbin.ad.trim.AG0008_S4.txt.059_sub.contigs	o__Clostridiales (UID1212)	172	263	149	211	49	3	0	0	0	7.08	0.14	0
maxbin.ad.trim.AG0008_S4.txt.065_sub.contigs	o__Clostridiales (UID1212)	172	263	149	63	155	39	5	1	0	77.71	22.66	16.67
maxbin.ad.trim.AG0008_S5.txt.002_sub.contigs	k__Bacteria (UID2328)	3167	126	75	17	95	13	1	0	0	80	15.03	18.75
maxbin.ad.trim.AG0008_S5.txt.007.contigs	k__Bacteria (UID203)	5449	103	57	19	48	36	0	0	0	70.18	34.37	41.67
maxbin.ad.trim.AG0008_S6.txt.003.contigs	c__Clostridia (UID1118)	387	223	124	8	210	5	0	0	0	94.35	2.02	0
maxbin.ad.trim.AG0008_S6.txt.006.contigs	p__Bacteroidetes (UID2605)	350	314	208	8	305	1	0	0	0	96.15	0.48	0
maxbin.ad.trim.AG0008_S6.txt.020.contigs	o__Clostridiales (UID1212)	172	261	147	70	161	27	3	0	0	69.97	10.97	13.89
maxbin.ad.trim.AG0008_S7.txt.006_sub.contigs	f__Lachnospiraceae (UID1255)	90	354	174	42	299	10	1	2	0	90.99	4.58	16
maxbin.ad.trim.AG0008_S7.txt.037.contigs	f__Spirochaetaceae (UID2535)	33	249	143	50	199	0	0	0	0	76.15	0	0
maxbin.ad.trim.AG0008_S7.txt.041_sub.contigs	o__Clostridiales (UID1212)	172	263	149	83	166	14	0	0	0	68.34	4.87	0
maxbin.ad.trim.AG0008_S8.txt.011.contigs	k__Bacteria (UID2329)	174	149	89	10	137	2	0	0	0	91.01	1.28	0
maxbin.ad.trim.AG0008_S8.txt.012.contigs	o__Clostridiales (UID1212)	172	257	149	6	250	1	0	0	0	95.97	0.34	0
maxbin.ad.trim.AG0008_S8.txt.026_sub.contigs	p__Bacteroidetes (UID2605)	350	314	208	43	262	9	0	0	0	84.48	2.98	66.67
maxbin.ad.trim.AG0008_S8.txt.029.contigs	o__Clostridiales (UID1212)	172	261	147	3	249	9	0	0	0	97.96	3.97	66.67
maxbin.ad.trim.AG0008_S8.txt.070.contigs	o__Clostridiales (UID1212)	172	263	149	56	198	9	0	0	0	72.11	4.85	44.44
metabat.ad.trim.AG0008_S2.23.contigs	c__Clostridia (UID1085)	35	420	196	119	287	13	1	0	0	71.31	4.69	56.25
metabat.ad.trim.AG0008_S2.30.contigs	p__Bacteroidetes (UID2605)	350	314	208	34	277	3	0	0	0	88.83	0.75	66.67
metabat.ad.trim.AG0008_S2.31.contigs	o__Clostridiales (UID1212)	172	263	149	13	249	1	0	0	0	93.69	0.67	0
metabat.ad.trim.AG0008_S2.47_sub.contigs	f__Lachnospiraceae (UID1256)	33	333	171	66	239	22	6	0	0	82.77	11.23	57.5
metabat.ad.trim.AG0008_S2.60_sub.contigs	k__Bacteria (UID2329)	174	149	89	13	131	5	0	0	0	89.33	4.65	20
metabat.ad.trim.AG0008_S2.64.contigs	f__Lachnospiraceae (UID1255)	90	354	174	9	339	6	0	0	0	94.83	1.53	16.67
metabat.ad.trim.AG0008_S2.65_sub.contigs	f__Lachnospiraceae (UID1255)	90	354	174	35	308	10	0	1	0	89.94	4.98	18.75
metabat.ad.trim.AG0008_S2.76.contigs	p__Bacteroidetes (UID2605)	350	314	208	2	312	0	0	0	0	99.04	0	0
metabat.ad.trim.AG0008_S3.2.contigs	k__Bacteria (UID2328)	3167	126	75	25	98	3	0	0	0	70.42	4	0
metabat.ad.trim.AG0008_S3.25.contigs	c__Clostridia (UID1118)	387	223	124	20	201	2	0	0	0	88.98	1.01	0
metabat.ad.trim.AG0008_S3.29.contigs	k__Bacteria (UID1453)	901	171	117	15	156	0	0	0	0	88.03	0	0
metabat.ad.trim.AG0008_S3.39.contigs	k__Bacteria (UID2328)	3167	126	75	6	119	1	0	0	0	93.21	1.33	0
metabat.ad.trim.AG0008_S3.40.contigs	k__Bacteria (UID2982)	88	230	148	7	223	0	0	0	0	95.27	0	0
metabat.ad.trim.AG0008_S3.43_sub.contigs	k__Bacteria (UID2569)	434	278	186	7	264	7	0	0	0	96.24	2.15	57.14
metabat.ad.trim.AG0008_S3.50.contigs	k__Bacteria (UID2565)	2921	152	93	4	148	0	0	0	0	96.77	0	0
metabat.ad.trim.AG0008_S3.53.contigs	g__Vibrio (UID4874)	71	1066	378	27	987	50	2	0	0	95.5	5.94	26.79
metabat.ad.trim.AG0008_S3.55.contigs	k__Bacteria (UID1453)	901	171	117	111	59	1	0	0	0	17.72	0.85	0
metabat.ad.trim.AG0008_S3.7_sub.contigs	p__Bacteroidetes (UID2605)	350	315	209	34	267	13	1	0	0	96.05	5.62	62.5
metabat.ad.trim.AG0008_S4.15_sub.contigs	o__Clostridiales (UID1226)	155	278	158	27	240	9	1	1	0	94.22	4.11	5.56
metabat.ad.trim.AG0008_S4.3.contigs	k__Bacteria (UID2982)	88	230	148	8	221	1	0	0	0	94.93	0.68	0
metabat.ad.trim.AG0008_S4.31.contigs	p__Bacteroidetes (UID2605)	350	314	208	20	291	3	0	0	0	93.41	1.2	33.33
metabat.ad.trim.AG0008_S4.53.contigs	p__Bacteroidetes (UID2605)	350	314	208	1	313	0	0	0	0	99.52	0	0
metabat.ad.trim.AG0008_S4.64.contigs	f__Lachnospiraceae (UID1255)	90	354	174	46	301	7	0	0	0	87.16	3.26	42.86
metabat.ad.trim.AG0008_S4.77.contigs	p__Bacteroidetes (UID2605)	350	314	208	49	262	3	0	0	0	96.73	1.06	66.67
metabat.ad.trim.AG0008_S4.82_sub.contigs	o__Clostridiales (UID1226)	155	278	158	76	185	17	0	0	0	69.8	4.01	11.76
metabat.ad.trim.AG0008_S4.93.contigs	k__Bacteria (UID2565)	2921	152	93	4	147	1	0	0	0	96.77	1.08	100
metabat.ad.trim.AG0008_S4.94_sub.contigs	p__Bacteroidetes (UID2605)	350	314	208	23	290	1	0	0	0	96	0.48	100
metabat.ad.trim.AG0008_S4.95.contigs	p__Bacteroidetes (UID2605)	350	315	209	6	309	0	0	0	0	97.13	0	0
metabat.ad.trim.AG0008_S4.96.contigs	k__Bacteria (UID2329)	174	149	89	12	126	11	0	0	0	88.2	11.8	18.18
metabat.ad.trim.AG0008_S5.19_sub.contigs	k__Bacteria (UID2328)	3167	126	75	23	87	15	1	0	0	84.92	20.67	44.44
metabat.ad.trim.AG0008_S6.35.contigs	c__Clostridia (UID1118)	387	223	124	44	177	2	0	0	0	77.46	1.61	50
metabat.ad.trim.AG0008_S6.43.contigs	k__Bacteria (UID2329)	174	149	89	30	116	3	0	0	0	89.99	1.4	33.33
metabat.ad.trim.AG0008_S7.42.contigs	k__Bacteria (UID2329)	174	149	89	17	125	7	0	0	0	85.39	6.9	0
metabat.ad.trim.AG0008_S7.46.contigs	k__Bacteria (UID2982)	88	230	148	8	220	2	0	0	0	94.59	0.51	100
metabat.ad.trim.AG0008_S7.47.contigs	p__Bacteroidetes (UID2605)	350	314	208	6	308	0	0	0	0	97.12	0	0
metabat.ad.trim.AG0008_S8.101.contigs	p__Bacteroidetes (UID2605)	350	315	209	6	309	0	0	0	0	97.13	0	0
metabat.ad.trim.AG0008_S8.104.contigs	o__Clostridiales (UID1212)	172	263	149	17	244	2	0	0	0	92.17	0.5	100
metabat.ad.trim.AG0008_S8.12_sub.contigs	p__Bacteroidetes (UID2605)	350	316	210	94	193	25	4	0	0	70.24	7.97	51.35
metabat.ad.trim.AG0008_S8.47_sub.contigs	p__Bacteroidetes (UID2605)	350	314	208	85	221	8	0	0	0	72.82	0.92	87.5
metabat.ad.trim.AG0008_S8.49.contigs	k__Bacteria (UID2982)	88	230	148	7	223	0	0	0	0	95.27	0	0
metabat.ad.trim.AG0008_S8.53.contigs	c__Deltaproteobacteria (UID3218)	61	284	169	27	257	0	0	0	0	88.89	0	0
metabat.ad.trim.AG0008_S8.54.contigs	k__Bacteria (UID2329)	174	149	89	7	109	31	2	0	0	92.7	29.82	0
metabat.ad.trim.AG0008_S8.74_sub.contigs	f__Lachnospiraceae (UID1255)	90	354	174	16	298	39	1	0	0	92.91	7.37	7.14
