## Supplementary material for "Bacteroidia and Clostridia genomes collectively encode for a progressive cascade of marine polysaccharide degradation along the hindgut of the herbivorous fish *Kyphosus sydneyanus*": Table S3

### Sheet: Sheet1
Table S3. Refined MAGs and references displayed in the tree.
MAG ID or reference genome accession number	MAG (refined bins), reference and outgroup	Domain	Phylum	Class	Order	Family	Genus	Species	MAG and reference genome name	Completeness	Contamination	Strain heterogeneity	BioSample
metabat.ad.trim.AG0008_S4.53.contigs	FM_01	d__Bacteria	p__Bacteroidota	c__Bacteroidia	o__Bacteroidales	f__Rikenellaceae	g__Alistipes	NA	g__Alistipes FM_01	99.52	0	0	SAMN37876722
concoct.ad.trim.AG0008_S7.14.contigs	FM_02	d__Bacteria	p__Bacteroidota	c__Bacteroidia	o__Bacteroidales	f__Rikenellaceae	g__Alistipes	NA	g__Alistipes FM_02	97.72	0.96	50	SAMN37876723
maxbin.ad.trim.AG0008_S4.txt.014_sub.contigs	FM_03	d__Bacteria	p__Bacteroidota	c__Bacteroidia	o__Bacteroidales	f__Rikenellaceae	g__Alistipes	NA	g__Alistipes FM_03	94.39	0.96	0	SAMN37876724
concoct.ad.trim.AG0008_S7.69.contigs	FM_04	d__Bacteria	p__Bacteroidota	c__Bacteroidia	o__Bacteroidales	f__Rikenellaceae	g__Alistipes	NA	g__Alistipes FM_04	96.71	0.27	50	SAMN37876725
concoct.ad.trim.AG0008_S7.66.contigs	FM_05	d__Bacteria	p__Bacteroidota	c__Bacteroidia	o__Bacteroidales	f__Rikenellaceae	g__Alistipes	NA	g__Alistipes FM_05	90.13	1.2	50	SAMN37876726
concoct.ad.trim.AG0008_S4.concoct.ad.trim.AG0008_S4.27.contigs	FM_06	d__Bacteria	p__Bacteroidota	c__Bacteroidia	o__Bacteroidales	f__Rikenellaceae	g__Alistipes	NA	g__Alistipes FM_06	99.04	0	0	SAMN37876727
concoct.ad.trim.AG0008_S8.113.contigs	FM_07	d__Bacteria	p__Bacteroidota	c__Bacteroidia	o__Bacteroidales	f__Rikenellaceae	g__Alistipes	NA	g__Alistipes FM_07	97.6	0	0	SAMN37876728
metabat.ad.trim.AG0008_S2.76.contigs	FM_08	d__Bacteria	p__Bacteroidota	c__Bacteroidia	o__Bacteroidales	f__Rikenellaceae	g__Alistipes	NA	g__Alistipes FM_08	99.04	0	0	SAMN37876729
concoct.ad.trim.AG0008_S7.24.contigs	FM_09	d__Bacteria	p__Bacteroidota	c__Bacteroidia	o__Bacteroidales	f__Rikenellaceae	g__Alistipes	NA	g__Alistipes FM_09	98.29	0.64	50	SAMN37876730
concoct.ad.trim.AG0008_S1.38.contigs	FM_10	d__Bacteria	p__Bacteroidota	c__Bacteroidia	o__Bacteroidales	f__Rikenellaceae	g__Alistipes	NA	g__Alistipes FM_10	96.39	0	0	SAMN37876731
concoct.ad.trim.AG0008_S3.57.contigs	FM_11	d__Bacteria	p__Bacteroidota	c__Bacteroidia	o__Bacteroidales	f__Rikenellaceae	g__Alistipes	NA	g__Alistipes FM_11	98.32	0.51	50	SAMN37876732
concoct.ad.trim.AG0008_S4.concoct.ad.trim.AG0008_S4.88.contigs	FM_12	d__Bacteria	p__Bacteroidota	c__Bacteroidia	o__Bacteroidales	f__Rikenellaceae	g__Alistipes	NA	g__Alistipes FM_12	98.37	0.48	50	SAMN37876733
concoct.ad.trim.AG0008_S1.6.contigs	FM_13	d__Bacteria	p__Bacteroidota	c__Bacteroidia	o__Bacteroidales	f__Rikenellaceae	g__Alistipes	NA	g__Alistipes FM_13	98.56	0.48	0	SAMN37876734
metabat.ad.trim.AG0008_S4.94_sub.contigs	FM_14	d__Bacteria	p__Bacteroidota	c__Bacteroidia	o__Bacteroidales	f__Rikenellaceae	g__Alistipes	NA	g__Alistipes FM_14	96	0.48	100	SAMN37876735
concoct.ad.trim.AG0008_S6.4.contigs	FM_15	d__Bacteria	p__Bacteroidota	c__Bacteroidia	o__Bacteroidales	f__Rikenellaceae	g__Alistipes	NA	g__Alistipes FM_15	96.15	0.64	0	SAMN37876736
concoct.ad.trim.AG0008_S7.60.contigs	FM_16	d__Bacteria	p__Bacteroidota	c__Bacteroidia	o__Bacteroidales	f__Rikenellaceae	g__Alistipes	NA	g__Alistipes FM_16	97.06	0.58	0	SAMN37876737
metabat.ad.trim.AG0008_S4.77.contigs	FM_17	d__Bacteria	p__Bacteroidota	c__Bacteroidia	o__Bacteroidales	f__Rikenellaceae	g__Alistipes	NA	g__Alistipes FM_17	91.92	0.1	100	SAMN37876738
maxbin.ad.trim.AG0008_S8.026_sub.contigs	FM_18	d__Bacteria	p__Bacteroidota	c__Bacteroidia	o__Bacteroidales	f__Rikenellaceae	g__Alistipes	NA	g__Alistipes FM_18	83.71	0.96	100	SAMN37876739
concoct.ad.trim.AG0008_S8.16.contigs	FM_19	d__Bacteria	p__Bacteroidota	c__Bacteroidia	o__Bacteroidales	f__Rikenellaceae	g__Alistipes	NA	g__Alistipes FM_19	97.23	0	0	SAMN37876740
concoct.ad.trim.AG0008_S8.58.contigs	FM_20	d__Bacteria	p__Bacteroidota	c__Bacteroidia	o__Bacteroidales	f__Rikenellaceae	g__Alistipes	NA	g__Alistipes FM_20	98.08	0	0	SAMN37876741
concoct.ad.trim.AG0008_S3.15.contigs	FM_21	d__Bacteria	p__Bacteroidota	c__Bacteroidia	o__Bacteroidales	f__Rikenellaceae	NA	NA	f__Rikenellaceae FM_21	99.52	0	0	SAMN37876742
concoct.ad.trim.AG0008_S4.concoct.ad.trim.AG0008_S4.97.contigs	FM_22	d__Bacteria	p__Bacteroidota	c__Bacteroidia	o__Bacteroidales	f__Rikenellaceae	g__Mucinivorans	NA	g__Mucinivorans FM_22	88.71	0.49	100	SAMN37876743
concoct.ad.trim.AG0008_S3.53.contigs	FM_23	d__Bacteria	p__Bacteroidota	c__Bacteroidia	o__Bacteroidales	f__Rikenellaceae	g__Mucinivorans	NA	g__Mucinivorans FM_23	96.41	0	0	SAMN37876744
metabat.ad.trim.AG0008_S4.95.contigs	FM_24	d__Bacteria	p__Bacteroidota	c__Bacteroidia	o__Bacteroidales	f__Rikenellaceae	g__Mucinivorans	NA	g__Mucinivorans FM_24	97.13	0	0	SAMN37876745
concoct.ad.trim.AG0008_S3.32_sub.contigs	FM_25	d__Bacteria	p__Bacteroidota	c__Bacteroidia	o__Bacteroidales	f__Rikenellaceae	NA	NA	f__Rikenellaceae FM_25	88.39	1.58	37.5	SAMN37876746
metabat.ad.trim.AG0008_S3.7_sub.contigs	FM_26	d__Bacteria	p__Bacteroidota	c__Bacteroidia	o__Bacteroidales	f__Rikenellaceae	NA	NA	f__Rikenellaceae FM_26	95.68	2.25	50	SAMN37876747
concoct.ad.trim.AG0008_S4.concoct.ad.trim.AG0008_S4.72.contigs	FM_27	d__Bacteria	p__Bacteroidota	c__Bacteroidia	o__Bacteroidales	f__Rikenellaceae	NA	NA	f__Rikenellaceae FM_27	95.23	0.64	33.33	SAMN37876748
concoct.ad.trim.AG0008_S8.75.contigs	FM_28	d__Bacteria	p__Bacteroidota	c__Bacteroidia	o__Bacteroidales	f__Rikenellaceae	NA	NA	f__Rikenellaceae FM_28	98.1	0.48	0	SAMN37876749
concoct.ad.trim.AG0008_S8.71.contigs	FM_29	d__Bacteria	p__Bacteroidota	c__Bacteroidia	o__Bacteroidales	f__Rikenellaceae	NA	NA	f__Rikenellaceae FM_29	96.92	0.27	100	SAMN37876750
concoct.ad.trim.AG0008_S8.19.contigs	FM_30	d__Bacteria	p__Bacteroidota	c__Bacteroidia	o__Bacteroidales	f__Muribaculaceae	g__HGM05232	NA	g__HGM05232 FM_30	95.61	0.94	33.33	SAMN37876751
metabat.ad.trim.AG0008_S3.43_sub.contigs	FM_31	d__Bacteria	p__Bacteroidota	c__Bacteroidia	o__Bacteroidales	f__Paludibacteraceae	g__Aphodosoma	NA	g__Aphodosoma FM_31	96.24	2.15	57.14	SAMN37876752
concoct.ad.trim.AG0008_S5.1.contigs	FM_32	d__Bacteria	p__Pseudomonadota	c__Gammaproteobacteria	o__Enterobacterales_A	f__Psittacicellaceae	NA	NA	f__Psittacicellaceae FM_32	76.27	0.28	100	SAMN37876753
metabat.ad.trim.AG0008_S3.53.contigs	FM_33	d__Bacteria	p__Pseudomonadota	c__Gammaproteobacteria	o__Enterobacterales_A	f__Vibrionaceae	g__Vibrio	s__Vibrio pomeroyi	s__Vibrio pomeroyi FM_33	95.5	5.83	26.42	SAMN37876754
concoct.ad.trim.AG0008_S1.30.contigs	FM_34	d__Bacteria	p__Pseudomonadota	c__Gammaproteobacteria	o__Enterobacterales_A	f__Shewanellaceae	g__Ferrimonas	NA	g__Ferrimonas FM_34	98.63	0.82	50	SAMN37876755
metabat.ad.trim.AG0008_S3.40.contigs	FM_35	d__Bacteria	p__Verrucomicrobiota	c__Verrucomicrobiae	o__Opitutales	f__CAG-312	g__CAKUIA01	NA	g__CAKUIA01 FM_35	95.27	0	0	SAMN37876756
concoct.ad.trim.AG0008_S2.78.contigs	FM_36	d__Bacteria	p__Verrucomicrobiota	c__Verrucomicrobiae	o__Verrucomicrobiales	f__Akkermansiaceae	g__Akkermansia	NA	g__Akkermansia FM_36	89.9	6.35	46.67	SAMN37876757
concoct.ad.trim.AG0008_S4.concoct.ad.trim.AG0008_S4.34.contigs	FM_37	d__Bacteria	p__Desulfobacterota	c__Desulfovibrionia	o__Desulfovibrionales	f__Desulfovibrionaceae	g__Nitratidesulfovibrio	NA	g__Nitratidesulfovibrio FM_37	97.29	0.61	50	SAMN37876758
maxbin.ad.trim.AG0008_S7.037.contigs	FM_38	d__Bacteria	p__Spirochaetota	c__Spirochaetia	o__Treponematales	f__Treponemataceae	NA	NA	f__Treponemataceae FM_38	76.15	0	0	SAMN37876759
metabat.ad.trim.AG0008_S3.50.contigs	FM_39	d__Bacteria	p__Pseudomonadota	c__Alphaproteobacteria	o__RF32	NA	NA	NA	o__RF32 FM_39	96.77	0	0	SAMN37876760
metabat.ad.trim.AG0008_S3.29.contigs	FM_40	d__Bacteria	p__Cyanobacteriota	c__Vampirovibrionia	o__Gastranaerophilales	f__Gastranaerophilaceae	g__CALURL01	NA	g__CALURL01 FM_40	88.03	0	0	SAMN37876761
maxbin.ad.trim.AG0008_S1.txt.003.contigs	FM_41	d__Bacteria	p__Bacillota	c__Bacilli	o__Acholeplasmatales	f__Anaeroplasmataceae	NA	NA	f__Anaeroplasmataceae FM_41	84	3.39	87.5	SAMN37876762
metabat.ad.trim.AG0008_S3.39.contigs	FM_42	d__Bacteria	p__Bacillota	c__Bacilli	o__Acholeplasmatales	f__Anaeroplasmataceae	NA	NA	f__Anaeroplasmataceae FM_42	93.21	1.33	0	SAMN37876763
concoct.ad.trim.AG0008_S2.5.contigs	FM_43	d__Bacteria	p__Bacillota	c__Bacilli	o__Erysipelotrichales	f__Erysipelotrichaceae	g__RQZE01	NA	g__RQZE01 FM_43	91.43	4.76	16.67	SAMN37876764
maxbin.ad.trim.AG0008_S8.011.contigs	FM_44	d__Bacteria	p__Bacillota	c__Bacilli	o__RF39	f__UBA660	NA	NA	f__UBA660 FM_44	91.01	0.16	0	SAMN37876765
metabat.ad.trim.AG0008_S2.60_sub.contigs	FM_45	d__Bacteria	p__Bacillota	c__Bacilli	o__RF39	f__UBA660	g__DUWA01	NA	g__DUWA01 FM_45	85.96	3.53	25	SAMN37876766
concoct.ad.trim.AG0008_S2.14.contigs	FM_46	d__Bacteria	p__Bacillota_A	c__Clostridia	o__Oscillospirales	f__Oscillospiraceae	NA	NA	f__Oscillospiraceae FM_46	80.69	3.26	57.14	SAMN37876767
concoct.ad.trim.AG0008_S8.96.contigs	FM_47	d__Bacteria	p__Bacillota_A	c__Clostridia	o__Oscillospirales	f__Oscillospiraceae	g__Lawsonibacter	NA	g__Lawsonibacter FM_47	83.8	2.15	60	SAMN37876768
maxbin.ad.trim.AG0008_S8.012.contigs	FM_48	d__Bacteria	p__Bacillota_A	c__Clostridia	o__Oscillospirales	f__Oscillospiraceae	g__Lawsonibacter	NA	g__Lawsonibacter FM_48	95.97	0.34	0	SAMN37876769
concoct.ad.trim.AG0008_S2.22.contigs	FM_49	d__Bacteria	p__Bacillota_A	c__Clostridia	o__Oscillospirales	f__Acutalibacteraceae	g__SIG603	NA	g__SIG603 FM_49	97.6	0.67	0	SAMN37876770
concoct.ad.trim.AG0008_S2.24.contigs	FM_50	d__Bacteria	p__Bacillota_A	c__Clostridia	o__Oscillospirales	f__Acutalibacteraceae	g__SIG603	NA	g__SIG603 FM_50	82.83	0.69	50	SAMN37876771
concoct.ad.trim.AG0008_S7.57.contigs	FM_51	d__Bacteria	p__Bacillota_A	c__Clostridia	o__Oscillospirales	f__Butyricicoccaceae	NA	NA	f__Butyricicoccaceae FM_51	93.16	0.9	66.67	SAMN37876772
concoct.ad.trim.AG0008_S4.concoct.ad.trim.AG0008_S4.68.contigs	FM_52	d__Bacteria	p__Bacillota_A	c__Clostridia	o__Oscillospirales	f__Butyricicoccaceae	NA	NA	f__Butyricicoccaceae FM_52	95.75	2.71	71.43	SAMN37876773
concoct.ad.trim.AG0008_S4.concoct.ad.trim.AG0008_S4.50.contigs	FM_53	d__Bacteria	p__Bacillota_A	c__Clostridia	o__Oscillospirales	f__Ruminococcaceae	g__Faecalibacterium	NA	g__Faecalibacterium FM_53	95.38	0.68	100	SAMN37876774
metabat.ad.trim.AG0008_S2.31.contigs	FM_54	d__Bacteria	p__Bacillota_A	c__Clostridia	o__Oscillospirales	f__Acutalibacteraceae	g__UBA6857	NA	g__UBA6857 FM_54	93.69	0.67	0	SAMN37876775
concoct.ad.trim.AG0008_S5.48.contigs	FM_55	d__Bacteria	p__Bacillota_A	c__Clostridia	o__Peptostreptococcales	f__Peptostreptococcaceae	g__JAGHEK01	NA	g__JAGHEK01 FM_55	94.37	2.29	0	SAMN37876776
metabat.ad.trim.AG0008_S3.25.contigs	FM_56	d__Bacteria	p__Bacillota_A	c__Clostridia	o__Christensenellales	f__DTU072	g__WQYD01	NA	g__WQYD01 FM_56	88.98	1.01	0	SAMN37876777
maxbin.ad.trim.AG0008_S6.003.contigs	FM_57	d__Bacteria	p__Bacillota_A	c__Clostridia	o__Christensenellales	NA	NA	NA	o__Christensenellales FM_57	94.35	2.02	0	SAMN37876778
metabat.ad.trim.AG0008_S6.35.contigs	FM_58	d__Bacteria	p__Bacillota_A	c__Clostridia	o__Christensenellales	NA	NA	NA	o__Christensenellales FM_58	75	1.42	50	SAMN37876779
maxbin.ad.trim.AG0008_S3.txt.001.contigs	FM_59	d__Bacteria	p__Bacillota_A	c__Clostridia	o__Christensenellales	NA	NA	NA	o__Christensenellales FM_59	95.16	2.82	0	SAMN37876780
concoct.ad.trim.AG0008_S4.concoct.ad.trim.AG0008_S4.83.contigs	FM_60	d__Bacteria	p__Bacillota_A	c__Clostridia	o__Christensenellales	NA	NA	NA	o__Christensenellales FM_60	95.16	2.42	0	SAMN37876781
concoct.ad.trim.AG0008_S8.98.contigs	FM_61	d__Bacteria	p__Bacillota_A	c__Clostridia	o__Lachnospirales	f__CAG-274	NA	NA	f__CAG-274 FM_61	87.36	2.35	75	SAMN37876782
metabat.ad.trim.AG0008_S8.104.contigs	FM_62	d__Bacteria	p__Bacillota_A	c__Clostridia	o__Lachnospirales	f__Anaerotignaceae	g__Anaerotignum	NA	g__Anaerotignum FM_62	92.17	0.5	100	SAMN37876783
concoct.ad.trim.AG0008_S8.4.contigs	FM_63	d__Bacteria	p__Bacillota_A	c__Clostridia	o__Lachnospirales	f__Lachnospiraceae	NA	NA	f__Lachnospiraceae FM_63	98.1	2.43	50	SAMN37876784
metabat.ad.trim.AG0008_S2.47_sub.contigs	FM_64	d__Bacteria	p__Bacillota_A	c__Clostridia	o__Lachnospirales	f__Lachnospiraceae	NA	NA	f__Lachnospiraceae FM_64	79.57	6.35	28.57	SAMN37876785
metabat.ad.trim.AG0008_S2.64.contigs	FM_65	d__Bacteria	p__Bacillota_A	c__Clostridia	o__Lachnospirales	f__Lachnospiraceae	g__RGIG6307	NA	g__RGIG6307 FM_65	94.83	1.53	16.67	SAMN37876786
maxbin.ad.trim.AG0008_S7.006_sub.contigs	FM_66	d__Bacteria	p__Bacillota_A	c__Clostridia	o__Lachnospirales	f__Lachnospiraceae	NA	NA	f__Lachnospiraceae FM_66	88.51	3.87	19.05	SAMN37876787
metabat.ad.trim.AG0008_S4.64.contigs	FM_67	d__Bacteria	p__Bacillota_A	c__Clostridia	o__Lachnospirales	f__Lachnospiraceae	NA	NA	f__Lachnospiraceae FM_67	87.16	3.26	42.86	SAMN37876788
concoct.ad.trim.AG0008_S1.1.contigs	FM_68	d__Bacteria	p__Bacillota_A	c__Clostridia	o__Lachnospirales	f__Lachnospiraceae	NA	NA	f__Lachnospiraceae FM_68	89.47	2.99	12.5	SAMN37876789
GCF_000020145.1	outgroup	d__Bacteria	p__Elusimicrobiota	c__Elusimicrobia	o__Elusimicrobiales	f__Elusimicrobiaceae	g__Elusimicrobium	s__Elusimicrobium minutum	s__Elusimicrobium minutum	NA	NA	NA	NA
GCA_001916215.1	reference	d__Bacteria	p__Bacillota	c__Bacilli	o__Acholeplasmatales	f__Anaeroplasmataceae	g__CAG-307	s__CAG-307 sp001916215	s__CAG-307 sp001916215	NA	NA	NA	NA
GCA_002449755.1	reference	d__Bacteria	p__Bacillota	c__Bacilli	o__Acholeplasmatales	f__Anaeroplasmataceae	g__Anaeroplasma	s__Anaeroplasma sp002449755	s__Anaeroplasma sp002449755	NA	NA	NA	NA
GCF_900142265.1	reference	d__Bacteria	p__Bacillota_A	c__Clostridia	o__Lachnospirales	f__Anaerotignaceae	g__Anaerotignum	s__Anaerotignum lactatifermentans	s__Anaerotignum lactatifermentans	NA	NA	NA	NA
GCA_002308755.1	reference	d__Bacteria	p__Bacillota_A	c__Clostridia	o__Christensenellales	f__Borkfalkiaceae	g__UBA1259	s__UBA1259 sp002308755	s__UBA1259 sp002308755	NA	NA	NA	NA
GCA_002405165.1	reference	d__Bacteria	p__Bacillota_A	c__Clostridia	o__Christensenellales	f__Borkfalkiaceae	g__UBA4675	s__UBA4675 sp002405165	s__UBA4675 sp002405165	NA	NA	NA	NA
GCA_002449635.1	reference	d__Bacteria	p__Bacillota_A	c__Clostridia	o__Oscillospirales	f__Butyricicoccaceae	g__Butyricicoccus_A	s__Butyricicoccus_A sp002449635	s__Butyricicoccus_A sp002449635	NA	NA	NA	NA
GCA_001917125.1	reference	d__Bacteria	p__Pseudomonadota	c__Alphaproteobacteria	o__RF32	f__CAG-239	g__Scatocola	s__Scatocola faecipullorum	s__Scatocola faecipullorum	NA	NA	NA	NA
GCA_900313155.1	reference	d__Bacteria	p__Pseudomonadota	c__Alphaproteobacteria	o__RF32	f__CAG-239	g__RUG410	s__RUG410 sp900313155	s__RUG410 sp900313155	NA	NA	NA	NA
GCA_000432155.1	reference	d__Bacteria	p__Bacillota_A	c__Clostridia	o__Lachnospirales	f__CAG-274	g__CAG-274	s__CAG-274 sp000432155	s__CAG-274 sp000432155	NA	NA	NA	NA
GCA_002437405.1	reference	d__Bacteria	p__Verrucomicrobiota	c__Verrucomicrobiae	o__Opitutales	f__CAG-312	g__Merdousia	s__Merdousia sp002437405	s__Merdousia sp002437405	NA	NA	NA	NA
GCF_000195755.1	reference	d__Bacteria	p__Desulfobacterota	c__Desulfovibrionia	o__Desulfovibrionales	f__Desulfovibrionaceae	g__Nitratidesulfovibrio	s__Nitratidesulfovibrio vulgaris	s__Nitratidesulfovibrio vulgaris	NA	NA	NA	NA
GCF_000226255.1	reference	d__Bacteria	p__Desulfobacterota	c__Desulfovibrionia	o__Desulfovibrionales	f__Desulfovibrionaceae	g__Cupidesulfovibrio	s__Cupidesulfovibrio sp000226255	s__Cupidesulfovibrio sp000226255	NA	NA	NA	NA
GCA_001604065.1	reference	d__Bacteria	p__Bacillota_A	c__Clostridia	o__Christensenellales	f__DTU072	g__Firm-09	s__Firm-09 sp001604065	s__Firm-09 sp001604065	NA	NA	NA	NA
GCA_002385605.1	reference	d__Bacteria	p__Bacillota_A	c__Clostridia	o__Christensenellales	f__DTU072	g__Firm-09	s__Firm-09 sp002385605	s__Firm-09 sp002385605	NA	NA	NA	NA
GCF_000160815.2	reference	d__Bacteria	p__Bacillota	c__Bacilli	o__Erysipelotrichales	f__Erysipelotrichaceae	g__Erysipelothrix	s__Erysipelothrix rhusiopathiae	s__Erysipelothrix rhusiopathiae	NA	NA	NA	NA
GCF_000177375.1	reference	d__Bacteria	p__Bacillota	c__Bacilli	o__Erysipelotrichales	f__Erysipelotrichaceae	g__Bulleidia	s__Bulleidia extructa	s__Bulleidia extructa	NA	NA	NA	NA
GCA_001899335.1	reference	d__Bacteria	p__Cyanobacteriota	c__Vampirovibrionia	o__Gastranaerophilales	f__Gastranaerophilaceae	g__Gastranaerophilus	s__Gastranaerophilus phascolarctosicola	s__Gastranaerophilus phascolarctosicola	NA	NA	NA	NA
GCA_002361775.1	reference	d__Bacteria	p__Bacillota_A	c__Clostridia	o__Lachnospirales	f__Lachnospiraceae	g__Oliverpabstia	s__Oliverpabstia sp002361775	s__Oliverpabstia sp002361775	NA	NA	NA	NA
GCF_000425525.1	reference	d__Bacteria	p__Bacillota_A	c__Clostridia	o__Lachnospirales	f__Lachnospiraceae	g__Ruminococcus_G	s__Ruminococcus_G gauvreauii	s__Ruminococcus_G gauvreauii	NA	NA	NA	NA
GCA_000437795.1	reference	d__Bacteria	p__Bacteroidota	c__Bacteroidia	o__Bacteroidales	f__Muribaculaceae	g__Limisoma	s__Limisoma sp000437795	s__Limisoma sp000437795	NA	NA	NA	NA
GCA_002371675.1	reference	d__Bacteria	p__Bacillota_A	c__Clostridia	o__Oscillospirales	f__Oscillospiraceae	g__Limivicinus	s__Limivicinus sp002371675	s__Limivicinus sp002371675	NA	NA	NA	NA
GCA_002493965.1	reference	d__Bacteria	p__Bacillota_A	c__Clostridia	o__Oscillospirales	f__Oscillospiraceae	g__Faecousia	s__Faecousia sp002493965	s__Faecousia sp002493965	NA	NA	NA	NA
GCF_000239295.1	reference	d__Bacteria	p__Bacillota_A	c__Clostridia	o__Oscillospirales	f__Oscillospiraceae	g__Flavonifractor	s__Flavonifractor plautii	s__Flavonifractor plautii	NA	NA	NA	NA
GCF_000283575.1	reference	d__Bacteria	p__Bacillota_A	c__Clostridia	o__Oscillospirales	f__Oscillospiraceae	g__Oscillibacter	s__Oscillibacter valericigenes	s__Oscillibacter valericigenes	NA	NA	NA	NA
GCF_900169975.1	reference	d__Bacteria	p__Bacillota_A	c__Clostridia	o__Oscillospirales	f__Oscillospiraceae	g__Marseille-P3106	s__Marseille-P3106 sp900169975	s__Marseille-P3106 sp900169975	NA	NA	NA	NA
GCF_000183135.1	reference	d__Bacteria	p__Bacteroidota	c__Bacteroidia	o__Bacteroidales	f__Paludibacteraceae	g__Paludibacter	s__Paludibacter propionicigenes	s__Paludibacter propionicigenes	NA	NA	NA	NA
GCF_000754275.1	reference	d__Bacteria	p__Pseudomonadota	c__Gammaproteobacteria	o__Enterobacterales_A	f__Pasteurellaceae	g__Pasteurella	s__Pasteurella multocida	s__Pasteurella multocida	NA	NA	NA	NA
GCF_900002575.1	reference	d__Bacteria	p__Bacillota_A	c__Clostridia	o__Peptostreptococcales	f__Peptostreptococcaceae	g__Romboutsia_C	s__Romboutsia_C hominis	s__Romboutsia_C hominis	NA	NA	NA	NA
GCA_000786575.1	reference	d__Bacteria	p__Bacteroidota	c__Bacteroidia	o__Bacteroidales	f__Rikenellaceae	g__Tidjanibacter	s__Tidjanibacter inops	s__Tidjanibacter inops	NA	NA	NA	NA
GCF_000311925.1	reference	d__Bacteria	p__Bacteroidota	c__Bacteroidia	o__Bacteroidales	f__Rikenellaceae	g__Alistipes	s__Alistipes communis	s__Alistipes communis	NA	NA	NA	NA
GCA_002293505.1	reference	d__Bacteria	p__Bacteroidota	c__Bacteroidia	o__Bacteroidales	f__Rikenellaceae	g__UBA940	s__UBA940 sp002293505	s__UBA940 sp002293505	NA	NA	NA	NA
GCA_002293535.1	reference	d__Bacteria	p__Bacteroidota	c__Bacteroidia	o__Bacteroidales	f__Rikenellaceae	g__UBA940	s__UBA940 sp002293535	s__UBA940 sp002293535	NA	NA	NA	NA
GCA_002315675.1	reference	d__Bacteria	p__Bacteroidota	c__Bacteroidia	o__Bacteroidales	f__Rikenellaceae	g__Mucinivorans	s__Mucinivorans sp002315675	s__Mucinivorans sp002315675	NA	NA	NA	NA
GCF_000154465.1	reference	d__Bacteria	p__Bacteroidota	c__Bacteroidia	o__Bacteroidales	f__Rikenellaceae	g__Alistipes	s__Alistipes putredinis	s__Alistipes putredinis	NA	NA	NA	NA
GCA_002293345.1	reference	d__Bacteria	p__Bacteroidota	c__Bacteroidia	o__Bacteroidales	f__Rikenellaceae	g__Alistipes	s__Alistipes sp002293345	s__Alistipes sp002293345	NA	NA	NA	NA
GCA_002362235.1	reference	d__Bacteria	p__Bacteroidota	c__Bacteroidia	o__Bacteroidales	f__Rikenellaceae	g__Alistipes	s__Alistipes sp002362235	s__Alistipes sp002362235	NA	NA	NA	NA
GCF_000321205.1	reference	d__Bacteria	p__Bacteroidota	c__Bacteroidia	o__Bacteroidales	f__Rikenellaceae	g__Alistipes_A	s__Alistipes_A ihumii	s__Alistipes_A ihumii	NA	NA	NA	NA
GCF_000231275.1	reference	d__Bacteria	p__Bacteroidota	c__Bacteroidia	o__Bacteroidales	f__Rikenellaceae	g__Alistipes_A	s__Alistipes_A indistinctus	s__Alistipes_A indistinctus	NA	NA	NA	NA
GCF_000427365.1	reference	d__Bacteria	p__Bacteroidota	c__Bacteroidia	o__Bacteroidales	f__Rikenellaceae	g__Rikenella	s__Rikenella microfusus	s__Rikenella microfusus	NA	NA	NA	NA
GCF_000723505.1	reference	d__Bacteria	p__Bacteroidota	c__Bacteroidia	o__Bacteroidales	f__Rikenellaceae	g__Mucinivorans	s__Mucinivorans hirudinis	s__Mucinivorans hirudinis	NA	NA	NA	NA
GCF_900104655.1	reference	d__Bacteria	p__Bacteroidota	c__Bacteroidia	o__Bacteroidales	f__Rikenellaceae	g__Rikenella	s__Rikenella massiliensis	s__Rikenella massiliensis	NA	NA	NA	NA
GCF_900240235.1	reference	d__Bacteria	p__Bacteroidota	c__Bacteroidia	o__Bacteroidales	f__Rikenellaceae	g__Alistipes_A	s__Alistipes_A pullistercoris	s__Alistipes_A pullistercoris	NA	NA	NA	NA
GCF_000162015.1	reference	d__Bacteria	p__Bacillota_A	c__Clostridia	o__Oscillospirales	f__Ruminococcaceae	g__Faecalibacterium	s__Faecalibacterium duncaniae	s__Faecalibacterium duncaniae	NA	NA	NA	NA
GCF_002549755.1	reference	d__Bacteria	p__Bacillota_A	c__Clostridia	o__Oscillospirales	f__Ruminococcaceae	g__Faecalibacterium	s__Faecalibacterium prausnitzii_D	s__Faecalibacterium prausnitzii_D	NA	NA	NA	NA
GCF_000148645.1	reference	d__Bacteria	p__Pseudomonadota	c__Gammaproteobacteria	o__Enterobacterales_A	f__Shewanellaceae	g__Ferrimonas	s__Ferrimonas balearica	s__Ferrimonas balearica	NA	NA	NA	NA
GCF_000008185.1	reference	d__Bacteria	p__Spirochaetota	c__Spirochaetia	o__Treponematales	f__Treponemataceae	g__Treponema_B	s__Treponema_B denticola	s__Treponema_B denticola	NA	NA	NA	NA
GCF_000604125.1	reference	d__Bacteria	p__Spirochaetota	c__Spirochaetia	o__Treponematales	f__Treponemataceae	g__Treponema	s__Treponema pallidum	s__Treponema pallidum	NA	NA	NA	NA
GCA_002299475.1	reference	d__Bacteria	p__Bacillota	c__Bacilli	o__RF39	f__UBA660	g__UBA660	s__UBA660 sp002299475	s__UBA660 sp002299475	NA	NA	NA	NA
GCA_002304855.1	reference	d__Bacteria	p__Bacillota	c__Bacilli	o__RF39	f__UBA660	g__UBA660	s__UBA660 sp002304855	s__UBA660 sp002304855	NA	NA	NA	NA
GCA_900089855.1	reference	d__Bacteria	p__Pseudomonadota	c__Gammaproteobacteria	o__Enterobacterales_A	f__Vibrionaceae	g__Vibrio	s__Vibrio atlanticus	s__Vibrio atlanticus	NA	NA	NA	NA
