## Supplementary material for "Bacteroidia and Clostridia genomes collectively encode for a progressive cascade of marine polysaccharide degradation along the hindgut of the herbivorous fish *Kyphosus sydneyanus*": Table S4

### Sheet: Sheet1
Table S4. Alistipes putredinis genomic similarity to Alistipes MAGs.
Comparisons are shown for the 16 MAGs that had ANI >70% to Alistipes putredinis or Alistipes communis (four MAGs had ANIs lower).
MAG ID	Alistipes reference	ANI
FM_17	Alistipes_communis_GCF_000311925.1	72.2509
FM_17	Alistipes_putredinis_GCF_000154465.1	72.4704
FM_15	Alistipes_putredinis_GCF_000154465.1	72.5403
FM_14	Alistipes_communis_GCF_000311925.1	72.6669
FM_12	Alistipes_putredinis_GCF_000154465.1	72.9689
FM_01	Alistipes_communis_GCF_000311925.1	73.0584
FM_15	Alistipes_communis_GCF_000311925.1	73.0704
FM_03	Alistipes_communis_GCF_000311925.1	73.298
FM_14	Alistipes_putredinis_GCF_000154465.1	73.4866
FM_19	Alistipes_communis_GCF_000311925.1	73.6101
FM_19	Alistipes_putredinis_GCF_000154465.1	73.6503
FM_08	Alistipes_communis_GCF_000311925.1	73.6541
FM_11	Alistipes_communis_GCF_000311925.1	73.8397
FM_04	Alistipes_putredinis_GCF_000154465.1	73.8771
FM_13	Alistipes_communis_GCF_000311925.1	73.9702
FM_10	Alistipes_communis_GCF_000311925.1	73.9977
FM_12	Alistipes_communis_GCF_000311925.1	74.09
FM_06	Alistipes_communis_GCF_000311925.1	74.1605
FM_11	Alistipes_putredinis_GCF_000154465.1	74.8096
FM_01	Alistipes_putredinis_GCF_000154465.1	74.8158
FM_02	Alistipes_putredinis_GCF_000154465.1	74.8805
FM_13	Alistipes_putredinis_GCF_000154465.1	74.9832
FM_08	Alistipes_putredinis_GCF_000154465.1	75.0482
FM_06	Alistipes_putredinis_GCF_000154465.1	75.1036
FM_16	Alistipes_putredinis_GCF_000154465.1	75.2265
FM_20	Alistipes_putredinis_GCF_000154465.1	75.7388
