## Supplementary material for "Bacteroidia and Clostridia genomes collectively encode for a progressive cascade of marine polysaccharide degradation along the hindgut of the herbivorous fish *Kyphosus sydneyanus*": Table S5

### Sheet: Sheet1
Table S5. Annotations used to predict enzymatic activity in Figure 2.
Metabolism	Family	EC	Name
agarose	GH117	3.2.1.159	α-neoagaro-oligosaccharide hydrolase
agarose	GH50	NA	β-agarase
agarose	GH16	3.2.1.81	β-agarase
agarose	GH86	3.2.1.81	β-agarase
alginate	PL34	NA	guluronate-specific alginate lyase
alginate	PL6	4.2.2.11	guluronate-specific alginate lyase
alginate	PL6	4.2.2.-	guluronate-specific alginate lyase
alginate	PL7	4.2.2.3	mannuronate-specific alginate lyase
alginate	PL17	4.2.2.26	oligo-alginate lyase
alginate	PL15	4.2.2.26	oligo-alginate lyase
carrageenan	GH82	3.2.1.157	κ-carrageenase
carrageenan	GH150	NA	λ-carrageenase
carrageenan	GH150	3.2.1.162	λ-carrageenase
carrageenan	GH53	3.2.1.89	endo-β-1,4-galactanase
carrageenan	GH167	NA	β-carrageenase
carrageenan	GH167	3.2.1.-	β-carrageenase
FCSP	GH95	3.2.1.63	1,2-α-L-fucosidase
FCSP	GH29	3.2.1.111	1,3-α-L-fucosidase
FCSP	GH29	3.2.1.51	α-L-fucosidase
FCSP	GH151	3.2.1.51	α-L-fucosidase
FCSP	GH30	3.2.1.38	β-D-fucosidase
galactan	GH36	3.2.1.22	α-galactosidase
galactan	GH4	3.2.1.22	α-galactosidase
galactan	GH27	3.2.1.22	α-galactosidase
galactan	GH31	3.2.1.22	α-galactosidase
galactan	GH110	3.2.1.22	α-galactosidase
galactan	GH97	3.2.1.22	α-galactosidase
galactan	GH2	3.2.1.23	β-galactosidase
galactan	GH42	3.2.1.23	β-galactosidase
galactan	GH43	3.2.1.145	β-galactosidase
galactan	GH173	NA	β-galactosidase
galactan	GH147	3.2.1.23	β-galactosidase
laminarin	GH16	3.2.1.73	endo-1,3(4)-β-glucanase
laminarin	GH16	3.2.1.39	glucan endo-1,3-β-D-glucosidase
laminarin	GH81	3.2.1.39	glucan endo-1,3-β-D-glucosidase
laminarin	GH128	3.2.1.39	glucan endo-1,3-β-D-glucosidase
laminarin	GH30	3.2.1.75	glucan endo-1,6-β-glucosidase
laminarin	GH1	3.2.1.21	β-glucosidase
laminarin	GH2	3.2.1.21	β-glucosidase
laminarin	GH3	3.2.1.21	β-glucosidase
starch	GH13	3.2.1.20	α-1,4 glucosidase
starch	GH31	3.2.1.20	α-1,4 glucosidase
starch	GH97	3.2.1.20	α-1,4 glucosidase
starch	GH97	3.2.1.3	α-1,4 glucosidase
starch	GH133	NA	α-1,6 glucosidase
starch	GH13	3.2.1.10	α-1,6 glucosidase
starch	GH57	3.2.1.1	α-amylase
starch	GH13	3.2.1.68	isoamylase
starch	GH13	3.2.1.135	neopullulanase
starch	GH13	3.2.1.41	pullulanase
