## Supplementary material for "Bacteroidia and Clostridia genomes collectively encode for a progressive cascade of marine polysaccharide degradation along the hindgut of the herbivorous fish *Kyphosus sydneyanus*": Table S6

### Sheet: Sheet1
Table S6. Keywords and annotation databases used for curation of mannitol utilization genes.
Keywords for UNIPROT, UNIREF, KEGG and Pfam	Pfam domain	TIGRfam domain	Mannitol gene curated
Fructokinase|fructokinase|Hexokinase|hexokinase|PFK|PfkB	PF00294.24|PF08543.12|PF00365.20|PF01256.17|PF01467.26|PF00294.24|PF08543.12|PF01513.21|PF00365.20	TIGR00097|TIGR00125|TIGR00196|TIGR01231|TIGR01518|TIGR02152|TIGR02198|TIGR02199|TIGR03168|TIGR03828|TIGR04382|TIGR00687|TIGR02477|TIGR02478|TIGR02482|TIGR02483	fructokinase
PTS|Phosphotransferase|Phosphoenolpyruvate|transporter|Transporter	PF00359.22|PF02378.18|PF02302.17|PF03480.13|PF04290.12|PF06808.12	TIGR00848|TIGR01419|TIGR00851|TIGR01995|TIGR00787|TIGR00786|TIGR02123	mannitol PTS system
mannitol|Mannitol	PF00107.26|PF08240.12	TIGR00692|TIGR01202|TIGR01751|TIGR02818|TIGR02824|TIGR03451|TIGR03989|TIGR02819	mannitol-1-phosphate 5-dehydrogenase
mannitol|Mannitol	PF01232.23|PF08125.13		mannitol 2-dehydrogenase
