## Supplementary material for "Bacteroidia and Clostridia genomes collectively encode for a progressive cascade of marine polysaccharide degradation along the hindgut of the herbivorous fish *Kyphosus sydneyanus*": Table S8

### Sheet: Sheet1
Table S8. CAZy marker families used to classify CGCs.
Substrate	CAZy families CGC markers (highly specific CAZy families were prioritized as below)
alginate	PL6|PL7|PL34|PL17|PL15|PL38
FCSP	GH26|GH30_4
FCSP	GH151&GH116
FCSP	GH141&(GH117|GH16_12|GH81)
laminarin	GH16_3&(GH31|GH3)
laminarin	GH149&(GH1&GH3)
laminarin	GH30_3
laminarin	GH161&GH94
laminarin	GH128&GH3
carrageenan	GH150&(GH43_29|GH2)
carrageenan	GH167&(GH1|GH2|GH3)
carrageenan	GH16_13&GH2
carrageenan	GH16_3&GH2
starch	GH57&GH133
starch	GH13&(GH77|GH31|GH97|GH133|GH57|GH2|GH3|GH13_36|GH13_9|GH13_28|GH13_31)
agarose	GH86|GH16_11|GH16_12|GH16_14|GH16_11|GH16_16
