## Supplementary material for "Bacteroidia and Clostridia genomes collectively encode for a progressive cascade of marine polysaccharide degradation along the hindgut of the herbivorous fish *Kyphosus sydneyanus*": Table S9

### Sheet: Sheet1
Table S9. CAZy families often present within predicted CGCs in this study.
Algae	Substrate	CAZy family	Total degradative CAZymes within CGC	Degradative CAZy families within CGC	CAZy family percentage	CAZy activities (08.06.2022 release)
Brown	FCSP	GH29	123	41	33.3333	alpha-L-fucosidase (EC 3.2.1.51)::alpha-1,3/1,4-L-fucosidase (EC 3.2.1.111)::alpha-1,2-L-fucosidase (EC 3.2.1.63)::alpha-1,6-fucosidase (EC 3.2.1.127)
Brown	FCSP	GH2	123	23	18.6992	beta-galactosidase (EC 3.2.1.23) ::beta-mannosidase (EC 3.2.1.25)::beta-glucuronidase (EC 3.2.1.31)::alpha-L-arabinofuranosidase (EC 3.2.1.55)::mannosylglycoprotein endo-beta-mannosidase (EC 3.2.1.152)::exo-beta-glucosaminidase (EC 3.2.1.165)::alpha-L-arabinopyranosidase (EC 3.2.1.-)::beta-galacturonidase (EC 3.2.1.-)::beta-xylosidase (EC 3.2.1.37)::beta-D-galactofuranosidase (EC 3.2.1.146)::beta…
Brown	FCSP	GH117	123	10	8.13008	beta-D-galactofuranosidase (EC 3.2.1.146)::alpha-neoagaro-oligosaccharide hydrolase (EC 3.2.1.159)
Brown	FCSP	GH141	123	6	4.87805	alpha-L-fucosidase (EC 3.2.1.51)::xylanase (EC 3.2.1.8)
Brown	FCSP	GH30	123	6	4.87805	endo-beta-1,4-xylanase (EC 3.2.1.8)::beta-glucosidase (3.2.1.21)::beta-glucuronidase (EC 3.2.1.31)::beta-xylosidase (EC 3.2.1.37)::beta-fucosidase (EC 3.2.1.38)::glucosylceramidase (EC 3.2.1.45)::beta-1,6-glucanase (EC 3.2.1.75)::glucuronoarabinoxylan endo-beta-1,4-xylanase (EC 3.2.1.136)::endo-beta-1,6-galactanase (EC:3.2.1.164)::[reducing end] beta-xylosidase (EC 3.2.1.-)
Brown	FCSP	GH16	123	6	4.87805	xyloglucan:xyloglucosyltransferase (EC 2.4.1.207)::keratan-sulfate endo-1,4-beta-galactosidase (EC 3.2.1.103)::endo-1,3-beta-glucanase / laminarinase (EC 3.2.1.39)::endo-1,3(4)-beta-glucanase (EC 3.2.1.6)::licheninase (EC 3.2.1.73)::beta-agarase (EC 3.2.1.81)::kappa-carrageenase (EC 3.2.1.83)::xyloglucanase (EC 3.2.1.151)::endo-beta-1,3-galactanase (EC 3.2.1.181)::[retaining] beta-porphyranase (E…
Brown	FCSP	GH3	123	5	4.06504	beta-glucosidase (EC 3.2.1.21)::xylan 1,4-beta-xylosidase (EC 3.2.1.37)::beta-glucosylceramidase (EC 3.2.1.45)::beta-N-acetylhexosaminidase (EC 3.2.1.52)::alpha-L-arabinofuranosidase (EC 3.2.1.55)::glucan 1,4-beta-glucosidase (EC 3.2.1.74)::isoprimeverose-producing oligoxyloglucan hydrolase (EC 3.2.1.120)::coniferin beta-glucosidase (EC 3.2.1.126)::exo-1,3-1,4-glucanase (EC 3.2.1.-)::beta-N-acety…
Brown	alginate	PL17	36	15	41.6667	alginate lyase (EC 4.2.2.3)::oligoalginate lyase (EC 4.2.2.26)
Brown	alginate	PL34	36	5	13.8889	alginate lyase (EC 4.2.2.-)
Brown	alginate	PL6	36	5	13.8889	alginate lyase (EC 4.2.2.3)::chondroitinase B (EC 4.2.2.19)::MG-specific alginate lyase (EC 4.2.2.-)::poly(alpha-L-guluronate) lyase / G-specific alginate lyase (EC 4.2.2.11)::oligoalginate lyase / exo-alginate lyase (EC 4.2.2.26)
Brown	laminarin	GH3	50	18	36	beta-glucosidase (EC 3.2.1.21)::xylan 1,4-beta-xylosidase (EC 3.2.1.37)::beta-glucosylceramidase (EC 3.2.1.45)::beta-N-acetylhexosaminidase (EC 3.2.1.52)::alpha-L-arabinofuranosidase (EC 3.2.1.55)::glucan 1,4-beta-glucosidase (EC 3.2.1.74)::isoprimeverose-producing oligoxyloglucan hydrolase (EC 3.2.1.120)::coniferin beta-glucosidase (EC 3.2.1.126)::exo-1,3-1,4-glucanase (EC 3.2.1.-)::beta-N-acety…
Brown	laminarin	GH16	50	11	22	xyloglucan:xyloglucosyltransferase (EC 2.4.1.207)::keratan-sulfate endo-1,4-beta-galactosidase (EC 3.2.1.103)::endo-1,3-beta-glucanase / laminarinase (EC 3.2.1.39)::endo-1,3(4)-beta-glucanase (EC 3.2.1.6)::licheninase (EC 3.2.1.73)::beta-agarase (EC 3.2.1.81)::kappa-carrageenase (EC 3.2.1.83)::xyloglucanase (EC 3.2.1.151)::endo-beta-1,3-galactanase (EC 3.2.1.181)::[retaining] beta-porphyranase (E…
Brown	laminarin	GH149	50	7	14	beta-1,3-glucan phosphorylase (EC 2.4.1.97)
Brown	laminarin	GH30	50	6	12	endo-beta-1,4-xylanase (EC 3.2.1.8)::beta-glucosidase (3.2.1.21)::beta-glucuronidase (EC 3.2.1.31)::beta-xylosidase (EC 3.2.1.37)::beta-fucosidase (EC 3.2.1.38)::glucosylceramidase (EC 3.2.1.45)::beta-1,6-glucanase (EC 3.2.1.75)::glucuronoarabinoxylan endo-beta-1,4-xylanase (EC 3.2.1.136)::endo-beta-1,6-galactanase (EC:3.2.1.164)::[reducing end] beta-xylosidase (EC 3.2.1.-)
Red	agarose	GH16	46	11	23.913	xyloglucan:xyloglucosyltransferase (EC 2.4.1.207)::keratan-sulfate endo-1,4-beta-galactosidase (EC 3.2.1.103)::endo-1,3-beta-glucanase / laminarinase (EC 3.2.1.39)::endo-1,3(4)-beta-glucanase (EC 3.2.1.6)::licheninase (EC 3.2.1.73)::beta-agarase (EC 3.2.1.81)::kappa-carrageenase (EC 3.2.1.83)::xyloglucanase (EC 3.2.1.151)::endo-beta-1,3-galactanase (EC 3.2.1.181)::[retaining] beta-porphyranase (E…
Red	agarose	GH117	46	10	21.7391	beta-D-galactofuranosidase (EC 3.2.1.146)::alpha-neoagaro-oligosaccharide hydrolase (EC 3.2.1.159)
Red	agarose	GH86	46	7	15.2174	beta-agarase (EC 3.2.1.81)::beta-porphyranase (EC 3.2.1.178)
Red	agarose	GH2	46	5	10.8696	beta-galactosidase (EC 3.2.1.23) ::beta-mannosidase (EC 3.2.1.25)::beta-glucuronidase (EC 3.2.1.31)::alpha-L-arabinofuranosidase (EC 3.2.1.55)::mannosylglycoprotein endo-beta-mannosidase (EC 3.2.1.152)::exo-beta-glucosaminidase (EC 3.2.1.165)::alpha-L-arabinopyranosidase (EC 3.2.1.-)::beta-galacturonidase (EC 3.2.1.-)::beta-xylosidase (EC 3.2.1.37)::beta-D-galactofuranosidase (EC 3.2.1.146)::beta…
Red	carrageenan	GH2	20	6	30	beta-galactosidase (EC 3.2.1.23) ::beta-mannosidase (EC 3.2.1.25)::beta-glucuronidase (EC 3.2.1.31)::alpha-L-arabinofuranosidase (EC 3.2.1.55)::mannosylglycoprotein endo-beta-mannosidase (EC 3.2.1.152)::exo-beta-glucosaminidase (EC 3.2.1.165)::alpha-L-arabinopyranosidase (EC 3.2.1.-)::beta-galacturonidase (EC 3.2.1.-)::beta-xylosidase (EC 3.2.1.37)::beta-D-galactofuranosidase (EC 3.2.1.146)::beta…
Red	carrageenan	GH150	20	5	25	Lambda-carrageenase (EC 3.2.1.162)
Red	starch	GH13	99	47	47.4747	alpha-amylase (EC 3.2.1.1)::pullulanase (EC 3.2.1.41)::cyclomaltodextrin glucanotransferase (EC 2.4.1.19)::cyclomaltodextrinase (EC 3.2.1.54)::trehalose-6-phosphate hydrolase (EC 3.2.1.93)::oligo-alpha-glucosidase (EC 3.2.1.10)::maltogenic amylase (EC 3.2.1.133)::neopullulanase (EC 3.2.1.135)::alpha-glucosidase (EC 3.2.1.20)::maltotetraose-forming alpha-amylase (EC 3.2.1.60)::isoamylase (EC 3.2.1…
Red	starch	GH133	99	13	13.1313	amylo-alpha-1,6-glucosidase (EC 3.2.1.33)::
Red	starch	GH57	99	11	11.1111	alpha-amylase (EC 3.2.1.1)::alpha-galactosidase (EC 3.2.1.22)::amylopullulanase (EC 3.2.1.41)::cyclomaltodextrinase (EC 3.2.1.54)::branching enzyme (EC 2.4.1.18)::4-alpha-glucanotransferase (EC 2.4.1.25)::[retaining] maltogenic alpha-amylase (EC 3.2.1.133)
Red	starch	GH77	99	11	11.1111	amylomaltase or 4-alpha-glucanotransferase (EC 2.4.1.25)
