## Supplementary material for "Bacteroidia and Clostridia genomes collectively encode for a progressive cascade of marine polysaccharide degradation along the hindgut of the herbivorous fish *Kyphosus sydneyanus*": Table S11

### Sheet: Sheet1
Table S11. Relative abundance of each genus across individual fish and fish gut sections (IV and V).
Kruskal-Wallis (KW) analysis of variance across genus and between sections.
Phylum	Class	Genus	G117 IV	G121 IV	G124 IV	G125 IV	G117 V	G121 V	G124 V	G125 V	Mean IV	Mean V	SD IV	SD V	KW	KW p value
Bacteroidota	Bacteroidia	Alistipes	36.4002	64.2256	31.5761	24.1987	52.2474	63.1462	71.1742	33.0986	39.1002	54.9166	17.4856	16.4842	1.33333	0.248213
Bacteroidota	Bacteroidia	f__Rikenellaceae	4.62505	1.0954	0.201766	0	5.12735	1.0546	0.690263	6.27681	1.48055	3.28726	2.14969	2.83152	1.33333	0.248213
Bacteroidota	Bacteroidia	Mucinivorans	7.68063	1.10831	0.379682	0	6.73848	1.01794	0.730974	3.33935	2.29215	2.95669	3.62163	2.77855	0.333333	0.563703
Bacteroidota	Bacteroidia	HGM05232	0.819862	0.515101	0.188887	0	0.99946	0.496637	0.391919	0.596231	0.380963	0.621061	0.361779	0.2657	0.75	0.386476
Bacteroidota	Bacteroidia	Aphodosoma	0.213152	0.436351	0.0877657	0	0.334341	0.374644	0.25338	2.40505	0.184317	0.841853	0.189427	1.04335	2.08333	0.148915
Pseudomonadota	Gammaproteobacteria	f__Psittacicellaceae	0	0	0.0243264	1.75381	0	0	0.00546863	0	0.444534	0.00136716	0.872926	0.00273432	0.984375	0.321121
Pseudomonadota	Gammaproteobacteria	Vibrio	0.00833557	0	0.037682	0.0122988	0.00831398	0	0.000607626	1.71567	0.0145791	0.431148	0.0162324	0.856358	0.189759	0.663117
Pseudomonadota	Gammaproteobacteria	Ferrimonas	0	0.00193647	1.26593	1.74028	0	0.00199988	0.383412	0.969378	0.752036	0.338697	0.888617	0.457471	0.189759	0.663117
Verrucomicrobiota	Verrucomicrobiae	CAKUIA01	1.44503	2.40639	0.0453138	0	1.6242	2.44852	0.103296	4.32655	0.974183	2.12564	1.16687	1.7597	2.08333	0.148915
Verrucomicrobiota	Verrucomicrobiae	Akkermansia	0.00595398	0.613861	0.0329122	0	0.00356314	1.20459	0.123956	0.0327726	0.163182	0.341221	0.300794	0.577861	0.333333	0.563703
Desulfobacterota	Desulfovibrionia	Nitratidesulfovibrio	1.2551	0.886904	0.402578	0	1.69486	1.31459	0.426553	0.476639	0.636145	0.978161	0.549308	0.627865	1.33333	0.248213
Spirochaetota	Spirochaetia	f__Treponemataceae	0.0648983	0.853338	0	0	0.111051	0.532635	0	0.00344974	0.229559	0.161784	0.416977	0.252552	0.0875	0.76738
Pseudomonadota	Alphaproteobacteria	o__RF32	3.26933	0.174928	0.0195565	0	4.40938	0.140658	0.0249127	4.00688	0.865953	2.14546	1.60416	2.3879	1.33333	0.248213
Cyanobacteriota	Vampirovibrionia	CALURL01	0.0142895	0.0225922	0.108276	0	0.0469146	0.0213321	0.144615	1.74729	0.0362895	0.490039	0.0488898	0.839852	2.08333	0.148915
Bacillota	Bacilli	f__Anaeroplasmataceae	10.2093	3.60506	48.5822	59.6378	3.35944	1.02527	1.01352	6.76495	30.5086	3.0408	27.755	2.7168	4.08333	0.0433081
Bacillota	Bacilli	RQZE01	0.205412	0.433769	0.0338661	0	0.201911	0.845283	0.0297737	0	0.168262	0.269242	0.198535	0.394205	0.0210843	0.884549
Bacillota	Bacilli	f__UBA660	7.08404	0.82881	3.51492	1.02695	2.42056	0.262651	1.0597	0.0643952	3.11368	0.951826	2.91547	1.06947	1.33333	0.248213
Bacillota	Bacilli	DUWA01	4.88821	2.5981	2.37683	4.26482	3.87075	2.13054	0.0613702	0.354749	3.53199	1.60435	1.23598	1.76595	3	0.0832645
Bacillota_A	Clostridia	f__Oscillospiraceae	0.110149	0.677765	0	0	0.125304	0.93861	0	0	0.196978	0.265978	0.324703	0.452295	0.0945946	0.758415
Bacillota_A	Clostridia	Lawsonibacter	7.73838	0.704875	0.293824	0.0250076	0.615829	0.137325	0.0431414	0.0040247	2.19052	0.20008	3.70912	0.282756	1.33333	0.248213
Bacillota_A	Clostridia	SIG603	0.543003	2.6052	0.00190795	0	0.516655	2.98582	0.00425338	0.00344974	0.787527	0.877545	1.23843	1.42615	0.333333	0.563703
Bacillota_A	Clostridia	f__Butyricicoccaceae	1.02468	1.84417	0.233724	0.000819921	1.67942	0.327314	0.0394957	0.0413969	0.775847	0.521908	0.836219	0.783438	0.0833333	0.77283
Bacillota_A	Clostridia	Faecalibacterium	2.11128	1.60792	0.566184	0	1.17702	2.36252	0.805712	0.0787691	1.07135	1.10601	0.961308	0.953813	0.0833333	0.77283
Bacillota_A	Clostridia	UBA6857	0.0226251	1.02827	0	0	0.0154403	1.6719	0	0.000574957	0.262723	0.421979	0.510474	0.833311	0.0875	0.76738
Bacillota_A	Clostridia	JAGHEK01	0.121461	0.0619671	0.33723	7.25343	0.0380068	0.0286649	0.094182	0.214459	1.94352	0.0938282	3.54191	0.0854677	2.08333	0.148915
Bacillota_A	Clostridia	WQYD01	0	0	0	0	0.000593856	0	0	1.22236	0	0.305738	0	0.611081	2.28571	0.13057
Bacillota_A	Clostridia	o__Christensenellales	2.08985	0.997928	8.11165	0.0557546	8.51114	0.777287	22.0374	32.1769	2.8138	15.8757	3.62839	13.9749	2.08333	0.148915
Bacillota_A	Clostridia	f__CAG-274	1.18603	0.097469	0.165992	0	0.436484	0.0819951	0.024305	0.000574957	0.362373	0.13584	0.553314	0.203325	0.333333	0.563703
Bacillota_A	Clostridia	Anaerotignum	1.35512	0.030338	0.0915816	0.000819921	0.0748259	0.00133325	0.00303813	0	0.369466	0.0197993	0.658192	0.0367054	1.33333	0.248213
Bacillota_A	Clostridia	f__Lachnospiraceae	5.43181	6.6053	1.31172	0.0282873	3.53344	8.9528	0.311104	0.066695	3.34428	3.21601	3.16855	4.13796	0	1
Bacillota_A	Clostridia	RGIG6307	0.0768063	3.93233	0.0076318	0.00122988	0.0777951	5.71632	0.019444	0.0120741	1.0045	1.45641	1.95219	2.8401	0.75	0.386476
