## Supplementary material for "Bacteroidia and Clostridia genomes collectively encode for a progressive cascade of marine polysaccharide degradation along the hindgut of the herbivorous fish *Kyphosus sydneyanus*": Table S12

### Sheet: Sheet1
Table S12. Predicted CGCs distributions, and substrates targeted per MAG.
Kruskall-Wallis (KW) analysis of predicted CGC variance across genus.
Taxa				Substrate per genome						predicted CGC per MAG	predicted CGC per Genus	Mean predicted CGC per Genus	SD predicted CGC per Genus	KW p value Genus
Phylum	Class	Genus	MAG ID	laminarin	alginate	FCSP	carrageenan	starch	agarose
Bacteroidota	Bacteroidia	Alistipes	g__Alistipes FM_01	0	0	4	1	0	5	10	73	3.65	3.34467	0.359967
Bacteroidota	Bacteroidia	Alistipes	g__Alistipes FM_02	0	0	4	0	1	0	5	73	3.65	3.34467	0.359967
Bacteroidota	Bacteroidia	Alistipes	g__Alistipes FM_03	0	0	0	0	0	0	0	73	3.65	3.34467	0.359967
Bacteroidota	Bacteroidia	Alistipes	g__Alistipes FM_04	0	0	0	0	0	0	0	73	3.65	3.34467	0.359967
Bacteroidota	Bacteroidia	Alistipes	g__Alistipes FM_05	0	0	0	0	0	0	0	73	3.65	3.34467	0.359967
Bacteroidota	Bacteroidia	Alistipes	g__Alistipes FM_06	0	0	0	2	0	0	2	73	3.65	3.34467	0.359967
Bacteroidota	Bacteroidia	Alistipes	g__Alistipes FM_07	0	0	0	0	0	0	0	73	3.65	3.34467	0.359967
Bacteroidota	Bacteroidia	Alistipes	g__Alistipes FM_08	1	1	3	0	0	3	8	73	3.65	3.34467	0.359967
Bacteroidota	Bacteroidia	Alistipes	g__Alistipes FM_09	0	0	7	0	0	1	8	73	3.65	3.34467	0.359967
Bacteroidota	Bacteroidia	Alistipes	g__Alistipes FM_10	0	0	3	0	0	2	5	73	3.65	3.34467	0.359967
Bacteroidota	Bacteroidia	Alistipes	g__Alistipes FM_11	0	0	0	0	1	0	1	73	3.65	3.34467	0.359967
Bacteroidota	Bacteroidia	Alistipes	g__Alistipes FM_12	1	0	0	1	1	0	3	73	3.65	3.34467	0.359967
Bacteroidota	Bacteroidia	Alistipes	g__Alistipes FM_13	1	0	0	1	1	0	3	73	3.65	3.34467	0.359967
Bacteroidota	Bacteroidia	Alistipes	g__Alistipes FM_14	0	0	0	0	1	0	1	73	3.65	3.34467	0.359967
Bacteroidota	Bacteroidia	Alistipes	g__Alistipes FM_15	2	1	0	0	1	0	4	73	3.65	3.34467	0.359967
Bacteroidota	Bacteroidia	Alistipes	g__Alistipes FM_16	1	1	3	1	2	2	10	73	3.65	3.34467	0.359967
Bacteroidota	Bacteroidia	Alistipes	g__Alistipes FM_17	1	0	5	0	1	0	7	73	3.65	3.34467	0.359967
Bacteroidota	Bacteroidia	Alistipes	g__Alistipes FM_18	1	0	0	0	1	0	2	73	3.65	3.34467	0.359967
Bacteroidota	Bacteroidia	Alistipes	g__Alistipes FM_19	1	1	0	0	0	0	2	73	3.65	3.34467	0.359967
Bacteroidota	Bacteroidia	Alistipes	g__Alistipes FM_20	1	0	0	0	1	0	2	73	3.65	3.34467	0.359967
Bacteroidota	Bacteroidia	f__Rikenellaceae	f__Rikenellaceae FM_21	0	0	0	0	0	0	0	9	1.5	2.34521	0.359967
Bacteroidota	Bacteroidia	Mucinivorans	g__Mucinivorans FM_22	0	0	0	0	0	1	1	6	2	1	0.359967
Bacteroidota	Bacteroidia	Mucinivorans	g__Mucinivorans FM_23	0	0	1	0	1	0	2	6	2	1	0.359967
Bacteroidota	Bacteroidia	Mucinivorans	g__Mucinivorans FM_24	0	0	2	0	1	0	3	6	2	1	0.359967
Bacteroidota	Bacteroidia	f__Rikenellaceae	f__Rikenellaceae FM_25	0	0	0	0	0	0	0	9	1.5	2.34521	0.359967
Bacteroidota	Bacteroidia	f__Rikenellaceae	f__Rikenellaceae FM_26	0	0	0	0	2	0	2	9	1.5	2.34521	0.359967
Bacteroidota	Bacteroidia	f__Rikenellaceae	f__Rikenellaceae FM_27	0	0	0	0	0	0	0	9	1.5	2.34521	0.359967
Bacteroidota	Bacteroidia	f__Rikenellaceae	f__Rikenellaceae FM_28	0	0	1	3	2	0	6	9	1.5	2.34521	0.359967
Bacteroidota	Bacteroidia	f__Rikenellaceae	f__Rikenellaceae FM_29	0	0	0	0	1	0	1	9	1.5	2.34521	0.359967
Bacteroidota	Bacteroidia	HGM05232	g__HGM05232 FM_30	0	0	0	0	3	0	3	3	3	NA	0.359967
Bacteroidota	Bacteroidia	Aphodosoma	g__Aphodosoma FM_31	1	0	0	0	0	0	1	1	1	NA	0.359967
Pseudomonadota	Gammaproteobacteria	f__Psittacicellaceae	f__Psittacicellaceae FM_32	0	0	0	0	0	0	0	0	0	NA	0.359967
Pseudomonadota	Gammaproteobacteria	Vibrio	s__Vibrio pomeroyi FM_33	0	2	0	0	1	0	3	3	3	NA	0.359967
Pseudomonadota	Gammaproteobacteria	Ferrimonas	g__Ferrimonas FM_34	0	1	0	0	2	0	3	3	3	NA	0.359967
Verrucomicrobiota	Verrucomicrobiae	CAKUIA01	g__CAKUIA01 FM_35	0	0	0	0	0	0	0	0	0	NA	0.359967
Verrucomicrobiota	Verrucomicrobiae	Akkermansia	g__Akkermansia FM_36	0	0	0	0	0	0	0	0	0	NA	0.359967
Desulfobacterota	Desulfovibrionia	Nitratidesulfovibrio	g__Nitratidesulfovibrio FM_37	0	0	0	0	0	0	0	0	0	NA	0.359967
Spirochaetota	Spirochaetia	f__Treponemataceae	f__Treponemataceae FM_38	0	0	0	0	0	0	0	0	0	NA	0.359967
Pseudomonadota	Alphaproteobacteria	o__RF32	o__RF32 FM_39	0	0	0	0	1	0	1	1	1	NA	0.359967
Cyanobacteriota	Vampirovibrionia	CALURL01	g__CALURL01 FM_40	0	0	0	0	0	0	0	0	0	NA	0.359967
Bacillota	Bacilli	f__Anaeroplasmataceae	f__Anaeroplasmataceae FM_41	0	0	0	0	2	0	2	3	1.5	0.707107	0.359967
Bacillota	Bacilli	f__Anaeroplasmataceae	f__Anaeroplasmataceae FM_42	0	1	0	0	0	0	1	3	1.5	0.707107	0.359967
Bacillota	Bacilli	RQZE01	g__RQZE01 FM_43	0	0	0	0	0	0	0	0	0	NA	0.359967
Bacillota	Bacilli	f__UBA660	f__UBA660 FM_44	0	0	0	0	0	0	0	0	0	NA	0.359967
Bacillota	Bacilli	DUWA01	g__DUWA01 FM_45	0	0	0	0	0	0	0	0	0	NA	0.359967
Bacillota_A	Clostridia	f__Oscillospiraceae	f__Oscillospiraceae FM_46	0	0	0	0	0	0	0	0	0	NA	0.359967
Bacillota_A	Clostridia	Lawsonibacter	g__Lawsonibacter FM_47	0	0	0	0	0	0	0	3	1.5	2.12132	0.359967
Bacillota_A	Clostridia	Lawsonibacter	g__Lawsonibacter FM_48	1	1	0	0	1	0	3	3	1.5	2.12132	0.359967
Bacillota_A	Clostridia	SIG603	g__SIG603 FM_49	1	1	1	0	0	0	3	3	1.5	2.12132	0.359967
Bacillota_A	Clostridia	SIG603	g__SIG603 FM_50	0	0	0	0	0	0	0	3	1.5	2.12132	0.359967
Bacillota_A	Clostridia	f__Butyricicoccaceae	f__Butyricicoccaceae FM_51	0	2	0	0	0	0	2	4	2	0	0.359967
Bacillota_A	Clostridia	f__Butyricicoccaceae	f__Butyricicoccaceae FM_52	0	1	0	0	1	0	2	4	2	0	0.359967
Bacillota_A	Clostridia	Faecalibacterium	g__Faecalibacterium FM_53	1	0	5	0	1	0	7	7	7	NA	0.359967
Bacillota_A	Clostridia	UBA6857	g__UBA6857 FM_54	0	0	0	0	0	0	0	0	0	NA	0.359967
Bacillota_A	Clostridia	JAGHEK01	g__JAGHEK01 FM_55	0	0	0	0	1	0	1	1	1	NA	0.359967
Bacillota_A	Clostridia	WQYD01	g__WQYD01 FM_56	0	0	0	0	0	0	0	0	0	NA	0.359967
Bacillota_A	Clostridia	o__Christensenellales	o__Christensenellales FM_57	1	0	0	0	0	0	1	3	0.75	0.5	0.359967
Bacillota_A	Clostridia	o__Christensenellales	o__Christensenellales FM_58	0	0	0	0	0	0	0	3	0.75	0.5	0.359967
Bacillota_A	Clostridia	o__Christensenellales	o__Christensenellales FM_59	1	0	0	0	0	0	1	3	0.75	0.5	0.359967
Bacillota_A	Clostridia	o__Christensenellales	o__Christensenellales FM_60	1	0	0	0	0	0	1	3	0.75	0.5	0.359967
Bacillota_A	Clostridia	f__CAG-274	f__CAG-274 FM_61	0	0	0	0	0	0	0	0	0	NA	0.359967
Bacillota_A	Clostridia	Anaerotignum	g__Anaerotignum FM_62	2	0	0	0	0	0	2	2	2	NA	0.359967
Bacillota_A	Clostridia	f__Lachnospiraceae	f__Lachnospiraceae FM_63	0	1	0	0	0	0	1	9	1.8	1.30384	0.359967
Bacillota_A	Clostridia	f__Lachnospiraceae	f__Lachnospiraceae FM_64	0	0	1	0	0	0	1	9	1.8	1.30384	0.359967
Bacillota_A	Clostridia	RGIG6307	g__RGIG6307 FM_65	1	0	0	0	0	0	1	1	1	NA	0.359967
Bacillota_A	Clostridia	f__Lachnospiraceae	f__Lachnospiraceae FM_66	0	0	1	0	1	0	2	9	1.8	1.30384	0.359967
Bacillota_A	Clostridia	f__Lachnospiraceae	f__Lachnospiraceae FM_67	0	0	0	0	1	0	1	9	1.8	1.30384	0.359967
Bacillota_A	Clostridia	f__Lachnospiraceae	f__Lachnospiraceae FM_68	1	0	0	0	3	0	4	9	1.8	1.30384	0.359967
