## Supplementary material for "Bacteroidia and Clostridia genomes collectively encode for a progressive cascade of marine polysaccharide degradation along the hindgut of the herbivorous fish *Kyphosus sydneyanus*": Table S13

### Sheet: Sheet1
Table S13. Distribution of fish-diet associated CAZymes and predicted substrates per MAG.
Group relative abundance and log10 fold change					Taxonomy				MAG relative abundance								alginate						laminarin						FCSP						carrageenan
																	within CGC			outside			within CGC			outside			within CGC			outside			within CGC						outside
																	HMW		LMW	HMW		LMW	HMW		LMW	HMW			HMW		LMW	HMW	LMW		HMW			LMW			HMW			LMW
Group	Number of MAGs in group	Summed relative abundance of group IV	Summed relative abundance of group V	Group log10 FC from section IV to V	Phylum	Class	Genus	MAG ID	G117_IV	G121_IV	G124_IV	G125_IV	G117_V	G121_V	G124_V	G125_V	PL6 guluronate-specific alginate lyase 4.2.2.11	PL7 mannuronate-specific alginate lyase 4.2.2.3	PL17, PL38, PL15, PL34 oligo-alginate lyase 4.2.2.26	PL6 guluronate-specific alginate lyase 4.2.2.11	PL7 mannuronate-specific alginate lyase 4.2.2.3	PL17, PL38, PL15, PL34 oligo-alginate lyase 4.2.2.26	GH30 glucan endo-1,6-β-glucosidase 3.2.1.75	GH16, GH81 glucan endo-1,3-β-D-glucosidase 3.2.1.39	GH3, GH1 β-glucosidase 3.2.1.21	GH30 glucan endo-1,6-β-glucosidase 3.2.1.75	GH16, GH81 glucan endo-1,3-β-D-glucosidase 3.2.1.39	GH3, GH1 β-glucosidase 3.2.1.21	GH29 α-L-fucosidase 3.2.1.51	GH30 β-D-fucosidase 3.2.1.38	GH117 α-neoagaro-oligosaccharide hydrolase 3.2.1.159	GH29 α-L-fucosidase 3.2.1.51	GH30 β-D-fucosidase 3.2.1.38	GH117 α-neoagaro-oligosaccharide hydrolase 3.2.1.159	GH16 κ-carrageenase 3.2.1.83	GH150 λ-carrageenase 3.2.1.162	GH50 β-agarase 3.2.1.81	GH2, GH42 β-galactosidase 3.2.1.23	GH109 α-N-acetylgalactosaminidase 3.2.1.49	CE9 N-acetylgalactosamine 6-phosphate deacetylase 3.2.1.80	GH16 κ-carrageenase 3.2.1.83	GH150 λ-carrageenase 3.2.1.162	GH50 β-agarase 3.2.1.81	GH2, GH42 β-galactosidase 3.2.1.23	GH109 α-N-acetylgalactosaminidase 3.2.1.49	CE9 N-acetylgalactosamine 6-phosphate deacetylase 3.2.1.80
A1	6	48.216	5.30202	-0.95875	Bacillota	Bacilli	f__Anaeroplasmataceae	f__Anaeroplasmataceae FM_41	2.68286	0.884322	16.7318	2.87874	0.859903	0.150658	0.360322	0.284029	0	0	0	0	0	0	0	0	0	0	0	0	0	0	0	0	0	0	0	0	0	0	0	0	0	0	0	0	0	0
A1	6	48.216	5.30202	-0.95875	Bacteroidota	Bacteroidia	Alistipes	g__Alistipes FM_07	2.33932	0.23754	5.327	24.1557	0.430546	0.0479971	0.229075	5.78522	0	0	0	0	0	0	0	0	0	0	0	0	0	0	0	0	0	0	0	0	0	2	0	0	1	0	0	1	0	0
A1	6	48.216	5.30202	-0.95875	Pseudomonadota	Gammaproteobacteria	f__Psittacicellaceae	f__Psittacicellaceae FM_32	0	0	0.0243264	1.75381	0	0	0.00546863	0	0	0	0	0	0	0	0	0	0	0	0	0	0	0	0	0	0	0	0	0	0	0	0	0	0	0	0	0	0	0
A1	6	48.216	5.30202	-0.95875	Bacillota_A	Clostridia	JAGHEK01	g__JAGHEK01 FM_55	0.121461	0.0619671	0.33723	7.25343	0.0380068	0.0286649	0.094182	0.214459	0	0	0	0	0	0	0	0	0	0	0	0	0	0	0	0	0	0	0	0	0	1	0	0	0	0	0	0	0	0
A1	6	48.216	5.30202	-0.95875	Pseudomonadota	Gammaproteobacteria	Ferrimonas	g__Ferrimonas FM_34	0	0.00193647	1.26593	1.74028	0	0.00199988	0.383412	0.969378	0	2	2	0	2	1	0	0	0	0	0	0	0	0	0	0	0	0	0	0	0	0	0	1	0	0	0	0	0	0
A1	6	48.216	5.30202	-0.95875	Bacillota	Bacilli	f__Anaeroplasmataceae	f__Anaeroplasmataceae FM_42	7.52642	2.72074	31.8504	56.759	2.49954	0.874614	0.653198	6.48092	0	0	1	0	0	0	0	0	0	0	0	0	0	0	0	0	0	0	0	0	0	0	0	0	0	0	0	0	0	0
A2	7	9.76417	3.01187	-0.510799	Bacillota	Bacilli	DUWA01	g__DUWA01 FM_45	4.88821	2.5981	2.37683	4.26482	3.87075	2.13054	0.0613702	0.354749	0	0	0	0	0	0	0	0	0	0	0	0	0	0	0	0	0	0	0	0	0	0	0	0	0	0	0	0	0	0
A2	7	9.76417	3.01187	-0.510799	Bacillota_A	Clostridia	f__CAG-274	f__CAG-274 FM_61	1.18603	0.097469	0.165992	0	0.436484	0.0819951	0.024305	0.000574957	0	0	0	0	0	2	0	0	0	0	0	0	0	0	0	0	0	0	0	0	0	0	0	0	0	0	0	0	0	0
A2	7	9.76417	3.01187	-0.510799	Bacillota_A	Clostridia	Anaerotignum	g__Anaerotignum FM_62	1.35512	0.030338	0.0915816	0.000819921	0.0748259	0.00133325	0.00303813	0	0	0	0	0	0	0	2	1	1	0	0	0	0	0	0	0	0	1	0	0	0	2	0	0	0	0	0	2	0	0
A2	7	9.76417	3.01187	-0.510799	Bacillota_A	Clostridia	Lawsonibacter	g__Lawsonibacter FM_47	0.687684	0.0387294	0	0	0.0587917	0.00199988	0	0	0	0	0	0	0	0	0	0	1	0	0	0	0	0	0	0	0	0	0	0	0	2	0	0	0	0	0	0	0	0
A2	7	9.76417	3.01187	-0.510799	Bacillota_A	Clostridia	Lawsonibacter	g__Lawsonibacter FM_48	7.0507	0.666146	0.293824	0.0250076	0.557037	0.135325	0.0431414	0.0040247	0	0	1	0	0	0	0	1	2	0	0	0	0	0	0	0	0	0	0	0	1	2	0	0	0	0	0	1	0	0
A2	7	9.76417	3.01187	-0.510799	Bacillota	Bacilli	f__UBA660	f__UBA660 FM_44	7.08404	0.82881	3.51492	1.02695	2.42056	0.262651	1.0597	0.0643952	0	0	0	0	0	0	0	0	0	0	0	1	0	0	0	0	0	0	0	0	0	0	0	0	0	0	0	0	0	0
A2	7	9.76417	3.01187	-0.510799	Bacillota_A	Clostridia	f__Lachnospiraceae	f__Lachnospiraceae FM_68	1.53672	0.253678	1.13141	0.00696933	0.219133	0.0686625	0.117879	0.00459966	0	0	0	0	0	0	1	0	2	0	0	2	0	0	0	0	0	0	0	0	0	3	0	0	0	0	0	2	0	0
B1	18	15.5474	19.7789	0.104545	Bacillota_A	Clostridia	f__Butyricicoccaceae	f__Butyricicoccaceae FM_51	0.551934	1.70797	0.195088	0	0.0463208	0.185322	0.0261279	0	0	0	3	0	0	1	0	0	0	0	0	0	0	0	0	0	0	0	0	0	0	0	0	0	0	0	0	0	0	0
B1	18	15.5474	19.7789	0.104545	Bacillota_A	Clostridia	Faecalibacterium	g__Faecalibacterium FM_53	2.11128	1.60792	0.566184	0	1.17702	2.36252	0.805712	0.0787691	0	0	0	0	0	0	0	0	3	0	0	0	3	0	0	0	0	0	0	0	0	0	0	0	0	0	0	2	0	0
B1	18	15.5474	19.7789	0.104545	Bacillota_A	Clostridia	f__Lachnospiraceae	f__Lachnospiraceae FM_63	2.59712	1.82286	0.0581925	0	1.77622	2.84583	0.079599	0.0442717	0	0	2	0	0	0	0	0	0	0	0	0	0	0	2	0	0	2	0	0	0	2	0	0	0	0	0	0	0	0
B1	18	15.5474	19.7789	0.104545	Bacillota	Bacilli	RQZE01	g__RQZE01 FM_43	0.205412	0.433769	0.0338661	0	0.201911	0.845283	0.0297737	0	0	0	0	0	0	0	0	0	0	0	0	1	0	0	0	0	0	0	0	0	0	0	0	0	0	0	0	0	0	0
B1	18	15.5474	19.7789	0.104545	Bacillota_A	Clostridia	f__Lachnospiraceae	f__Lachnospiraceae FM_64	0.269715	1.02052	0.037682	0	0.324245	1.85789	0.0850676	0.00632453	0	0	0	0	0	2	0	0	0	0	0	0	1	0	0	0	0	1	0	0	0	0	0	0	0	0	0	1	0	0
B1	18	15.5474	19.7789	0.104545	Verrucomicrobiota	Verrucomicrobiae	Akkermansia	g__Akkermansia FM_36	0.00595398	0.613861	0.0329122	0	0.00356314	1.20459	0.123956	0.0327726	0	0	0	0	0	0	0	0	0	0	1	0	0	0	0	0	0	0	0	0	0	1	1	0	0	0	0	1	0	0
B1	18	15.5474	19.7789	0.104545	Bacillota_A	Clostridia	f__Oscillospiraceae	f__Oscillospiraceae FM_46	0.110149	0.677765	0	0	0.125304	0.93861	0	0	0	0	0	0	0	0	0	0	0	0	0	0	0	0	0	0	0	0	0	0	0	0	0	0	0	0	0	0	0	0
B1	18	15.5474	19.7789	0.104545	Bacillota_A	Clostridia	UBA6857	g__UBA6857 FM_54	0.0226251	1.02827	0	0	0.0154403	1.6719	0	0.000574957	0	0	0	0	0	0	0	0	0	0	0	1	1	0	0	0	0	0	0	0	0	0	0	0	0	0	0	4	0	0
B1	18	15.5474	19.7789	0.104545	Bacillota_A	Clostridia	RGIG6307	g__RGIG6307 FM_65	0.0768063	3.93233	0.0076318	0.00122988	0.0777951	5.71632	0.019444	0.0120741	0	0	0	0	0	2	1	0	1	0	0	0	2	0	5	2	0	1	0	0	0	10	0	0	0	0	0	3	0	0
B1	18	15.5474	19.7789	0.104545	Bacillota_A	Clostridia	SIG603	g__SIG603 FM_50	0.34414	0.714558	0	0	0.318901	0.767954	0	0	0	0	0	0	0	1	0	0	0	0	0	0	0	0	3	4	0	1	0	0	0	6	0	0	0	0	0	11	0	0
B1	18	15.5474	19.7789	0.104545	Bacteroidota	Bacteroidia	Alistipes	g__Alistipes FM_02	0.512042	1.3807	0.126879	0	0.993521	1.09993	0.165882	0.0419719	0	0	0	0	0	0	0	0	3	0	0	5	5	0	3	5	0	0	0	0	0	4	0	0	0	0	0	6	0	0
B1	18	15.5474	19.7789	0.104545	Bacteroidota	Bacteroidia	Alistipes	g__Alistipes FM_05	0.38165	1.06248	0.0810879	0	0.680559	0.817284	0.193225	0.0442717	0	0	0	0	0	1	0	0	0	0	0	1	0	0	0	0	0	0	0	0	0	0	0	0	0	0	0	0	0	0
B1	18	15.5474	19.7789	0.104545	Spirochaetota	Spirochaetia	f__Treponemataceae	f__Treponemataceae FM_38	0.0648983	0.853338	0	0	0.111051	0.532635	0	0.00344974	0	0	0	0	0	0	0	0	0	0	0	1	0	0	0	0	0	0	0	0	0	1	0	0	0	0	0	2	0	0
B1	18	15.5474	19.7789	0.104545	Bacteroidota	Bacteroidia	Alistipes	g__Alistipes FM_09	0.11253	2.67556	0.0219414	0	0.179938	2.68717	0.0625854	0.0615204	0	0	0	0	0	0	0	0	6	0	0	5	14	0	4	8	0	2	0	0	0	13	0	0	0	0	0	8	0	0
B1	18	15.5474	19.7789	0.104545	Bacteroidota	Bacteroidia	Alistipes	g__Alistipes FM_08	0.729957	37.4623	0.503222	0.0225478	1.85402	39.4176	1.05909	0.574382	2	0	1	0	0	0	0	2	5	0	0	2	3	0	5	6	0	1	0	0	0	7	0	0	0	1	0	12	0	0
B1	18	15.5474	19.7789	0.104545	Bacteroidota	Bacteroidia	Alistipes	g__Alistipes FM_16	0.00952636	3.84454	0.00858578	0	0.0100956	4.00576	0.0157983	0.0143739	1	0	1	0	0	0	0	1	3	0	1	1	3	0	3	1	0	1	0	0	0	7	0	0	1	0	0	9	0	0
B1	18	15.5474	19.7789	0.104545	Bacillota_A	Clostridia	SIG603	g__SIG603 FM_49	0.198863	1.89064	0.00190795	0	0.197754	2.21787	0.00425338	0.00344974	0	0	1	0	0	0	0	0	1	0	0	0	3	0	0	0	0	2	0	0	0	11	1	0	0	0	0	9	0	0
B1	18	15.5474	19.7789	0.104545	Bacillota_A	Clostridia	f__Lachnospiraceae	f__Lachnospiraceae FM_66	0.2328	3.485	0.0844268	0.0213179	0.151433	4.14575	0.0273432	0.0114991	0	0	0	0	0	0	0	0	2	0	0	4	2	0	0	2	0	0	0	0	0	6	0	0	0	0	0	0	0	0
B2	16	10.2712	18.0732	0.245413	Desulfobacterota	Desulfovibrionia	Nitratidesulfovibrio	g__Nitratidesulfovibrio FM_37	1.2551	0.886904	0.402578	0	1.69486	1.31459	0.426553	0.476639	0	0	0	0	0	0	0	0	0	0	0	0	0	0	0	0	0	0	0	0	0	0	0	0	0	0	0	0	0	0
B2	16	10.2712	18.0732	0.245413	Bacteroidota	Bacteroidia	Alistipes	g__Alistipes FM_03	2.59296	1.82351	0.360126	0.0147586	4.02931	1.80123	1.1794	1.04125	0	0	0	0	0	0	0	0	0	0	0	1	0	0	0	0	0	0	0	0	0	2	0	0	0	0	0	4	0	0
B2	16	10.2712	18.0732	0.245413	Bacteroidota	Bacteroidia	HGM05232	g__HGM05232 FM_30	0.819862	0.515101	0.188887	0	0.99946	0.496637	0.391919	0.596231	0	0	0	0	0	0	0	1	0	0	1	1	0	0	0	0	0	0	0	0	0	0	0	0	0	0	0	0	0	0
B2	16	10.2712	18.0732	0.245413	Bacteroidota	Bacteroidia	f__Rikenellaceae	f__Rikenellaceae FM_28	1.9916	0.378257	0.0834729	0	1.14792	0.370644	0.157983	0.00747444	0	0	0	0	0	0	0	0	2	0	0	6	4	0	1	5	0	2	0	3	0	11	0	0	0	4	0	13	0	0
B2	16	10.2712	18.0732	0.245413	Bacteroidota	Bacteroidia	Mucinivorans	g__Mucinivorans FM_24	5.77952	0.832037	0.301456	0	4.95751	0.804618	0.528027	0.235732	0	0	0	0	0	0	0	0	1	0	0	3	1	1	0	0	0	0	0	0	0	5	0	0	0	0	0	9	0	0
B2	16	10.2712	18.0732	0.245413	Bacteroidota	Bacteroidia	f__Rikenellaceae	f__Rikenellaceae FM_29	0.909767	0.102633	0.00333891	0	0.70847	0.123326	0.0352423	0.0160988	0	0	0	2	0	4	0	0	0	0	0	0	0	0	0	0	0	0	0	0	0	1	0	0	0	0	0	1	0	0
B2	16	10.2712	18.0732	0.245413	Bacteroidota	Bacteroidia	Alistipes	g__Alistipes FM_18	2.94067	0.575132	0.0171716	0.00573945	2.60168	0.620629	0.0255203	1.01365	0	0	0	0	0	0	0	1	3	0	0	1	0	0	0	0	0	0	0	0	0	3	0	0	0	0	0	0	0	0
B2	16	10.2712	18.0732	0.245413	Bacteroidota	Bacteroidia	Mucinivorans	g__Mucinivorans FM_22	0.557292	0.19042	0.0605774	0	0.709658	0.127992	0.137931	0.297253	0	0	0	0	0	0	0	0	0	0	1	0	0	0	0	3	0	0	0	0	0	2	0	0	0	0	0	6	0	0
B2	16	10.2712	18.0732	0.245413	Bacteroidota	Bacteroidia	Alistipes	g__Alistipes FM_14	0.897264	0.00322745	0.00143096	0	1.4692	0.00266651	0.00182288	0.00862436	0	0	0	0	0	0	0	0	2	0	0	1	0	0	0	0	0	0	0	0	0	2	0	0	0	0	0	4	0	0
B2	16	10.2712	18.0732	0.245413	Bacillota_A	Clostridia	f__Lachnospiraceae	f__Lachnospiraceae FM_67	0.795451	0.0232377	0	0	1.06241	0.0346646	0.00121525	0	0	0	0	0	0	0	0	0	0	0	0	0	0	0	0	0	0	0	0	0	0	0	0	0	0	0	0	0	0	0
B2	16	10.2712	18.0732	0.245413	Bacteroidota	Bacteroidia	Alistipes	g__Alistipes FM_01	4.7477	1.80027	0.414979	0	5.43972	1.06127	0.806319	0.244932	0	0	0	0	0	0	0	0	6	0	0	2	5	0	7	5	0	0	0	0	0	11	0	0	0	0	0	3	0	0
B2	16	10.2712	18.0732	0.245413	Bacteroidota	Bacteroidia	Alistipes	g__Alistipes FM_17	1.77726	0.369866	0.000476988	0	2.11235	0.398643	0.0024305	0.0948679	0	0	0	0	0	0	1	0	3	0	0	2	5	1	0	1	0	0	0	0	0	12	0	0	0	0	0	3	0	0
B2	16	10.2712	18.0732	0.245413	Bacteroidota	Bacteroidia	Alistipes	g__Alistipes FM_06	6.06829	0.209139	4.00288	0	11.3533	0.210654	11.6919	0.12764	0	0	0	0	0	0	0	0	0	0	1	0	3	0	0	2	0	0	0	4	0	1	0	0	1	0	0	8	0	0
B2	16	10.2712	18.0732	0.245413	Bacteroidota	Bacteroidia	Alistipes	g__Alistipes FM_12	0.265547	0.0961781	0.295732	0	2.13907	0.0753288	0.60641	0.294953	0	0	0	0	0	0	0	1	1	0	0	1	0	0	0	1	0	0	1	0	0	8	0	0	1	0	0	13	0	0
B2	16	10.2712	18.0732	0.245413	Bacteroidota	Bacteroidia	f__Rikenellaceae	f__Rikenellaceae FM_27	0.294722	0.222049	0.0419749	0	0.893159	0.200655	0.130032	0.19606	0	0	0	0	0	0	0	1	0	0	1	2	1	0	0	0	0	0	0	0	0	1	0	0	0	0	0	6	0	0
B2	16	10.2712	18.0732	0.245413	Bacillota_A	Clostridia	f__Butyricicoccaceae	f__Butyricicoccaceae FM_52	0.472746	0.136198	0.038636	0.000819921	1.6331	0.141991	0.0133678	0.0413969	0	0	4	0	0	1	0	0	1	0	0	0	0	0	0	0	0	0	0	0	0	0	0	0	0	0	0	0	0	0
B3	4	6.92742	17.7989	0.409821	Bacteroidota	Bacteroidia	Alistipes	g__Alistipes FM_13	0.661487	1.60469	8.24664	0	1.55293	1.1246	16.8331	3.0306	0	0	0	0	0	0	0	1	1	0	1	0	0	0	0	0	0	0	1	0	0	7	0	0	0	0	0	4	0	0
B3	4	6.92742	17.7989	0.409821	Bacillota_A	Clostridia	o__Christensenellales	o__Christensenellales FM_57	0.0547766	0.544794	5.83928	0	0.201911	0.379977	16.0152	0.296678	0	0	3	0	0	1	0	0	1	0	0	0	0	0	0	0	0	0	0	0	0	1	0	0	0	0	0	0	0	0
B3	4	6.92742	17.7989	0.409821	Bacteroidota	Bacteroidia	Alistipes	g__Alistipes FM_10	0.216129	2.75753	3.31268	0	0.60217	2.78983	13.6321	0.40132	0	0	0	0	0	0	0	0	5	0	0	4	9	0	4	4	0	3	0	0	0	8	0	0	0	0	0	4	0	0
B3	4	6.92742	17.7989	0.409821	Bacteroidota	Bacteroidia	Alistipes	g__Alistipes FM_15	1.35274	0.271106	2.60054	0	1.40744	0.267317	11.9769	0.602555	1	0	1	0	0	0	0	2	4	0	0	1	0	0	0	2	0	3	0	0	0	8	0	0	2	0	0	11	0	0
B4	17	9.27373	36.0351	0.589471	Bacteroidota	Bacteroidia	Aphodosoma	g__Aphodosoma FM_31	0.213152	0.436351	0.0877657	0	0.334341	0.374644	0.25338	2.40505	0	0	0	0	0	0	0	1	1	0	0	0	0	0	0	0	0	0	0	0	0	0	0	0	0	0	0	0	0	0
B4	17	9.27373	36.0351	0.589471	Bacteroidota	Bacteroidia	f__Rikenellaceae	f__Rikenellaceae FM_21	0.116103	0.067131	0.00238494	0	0.39432	0.0559966	0.00850676	3.42329	0	0	0	0	0	0	0	0	0	0	0	2	0	0	0	0	0	0	0	0	0	0	0	0	0	0	0	0	0	0
B4	17	9.27373	36.0351	0.589471	Pseudomonadota	Gammaproteobacteria	Vibrio	s__Vibrio pomeroyi FM_33	0.00833557	0	0.037682	0.0122988	0.00831398	0	0.000607626	1.71567	1	2	4	0	1	0	0	0	1	0	0	1	0	0	0	0	0	0	0	0	0	2	0	0	0	0	0	0	0	0
B4	17	9.27373	36.0351	0.589471	Bacillota_A	Clostridia	WQYD01	g__WQYD01 FM_56	0	0	0	0	0.000593856	0	0	1.22236	0	0	0	0	0	0	0	0	1	0	0	2	0	0	0	1	0	0	0	0	0	3	0	0	0	0	0	0	0	0
B4	17	9.27373	36.0351	0.589471	Cyanobacteriota	Vampirovibrionia	CALURL01	g__CALURL01 FM_40	0.0142895	0.0225922	0.108276	0	0.0469146	0.0213321	0.144615	1.74729	0	0	0	0	0	0	0	0	0	0	0	0	0	0	0	0	0	0	0	0	0	0	0	0	0	0	0	0	0	0
B4	17	9.27373	36.0351	0.589471	Bacillota_A	Clostridia	o__Christensenellales	o__Christensenellales FM_59	0.637075	0.358893	0.675892	0.0557546	1.57372	0.331313	1.68738	24.438	0	0	2	0	0	2	0	0	1	0	0	0	0	0	0	0	0	0	0	0	0	0	0	0	0	0	0	0	0	0
B4	17	9.27373	36.0351	0.589471	Bacteroidota	Bacteroidia	Alistipes	g__Alistipes FM_11	0.38165	0.0109733	0.00286193	0	1.05588	0.00933277	0.00607626	2.56833	0	0	0	0	0	0	0	0	1	0	1	1	0	0	0	0	0	0	0	0	0	6	0	0	0	0	0	4	0	0
B4	17	9.27373	36.0351	0.589471	Bacteroidota	Bacteroidia	Mucinivorans	g__Mucinivorans FM_23	1.34381	0.0858502	0.0176485	0	1.07132	0.0853282	0.065016	2.80637	0	0	0	0	0	0	0	0	2	0	2	5	1	0	0	0	0	0	0	0	0	4	0	0	0	0	0	1	0	0
B4	17	9.27373	36.0351	0.589471	Bacteroidota	Bacteroidia	Alistipes	g__Alistipes FM_19	2.02554	2.75302	0.844745	0	4.06851	2.69251	1.82227	4.33173	1	0	2	1	0	1	1	0	3	0	0	0	0	0	0	0	0	0	0	0	0	1	0	0	0	0	0	5	0	0
B4	17	9.27373	36.0351	0.589471	Bacteroidota	Bacteroidia	Alistipes	g__Alistipes FM_04	0.33759	1.69312	0.330076	0	1.12833	1.27926	0.902932	3.69008	0	0	0	0	0	0	0	0	1	0	0	0	0	0	0	0	0	0	0	0	0	1	0	0	0	0	0	1	0	0
B4	17	9.27373	36.0351	0.589471	Verrucomicrobiota	Verrucomicrobiae	CAKUIA01	g__CAKUIA01 FM_35	1.44503	2.40639	0.0453138	0	1.6242	2.44852	0.103296	4.32655	0	0	0	0	0	0	0	0	0	0	0	0	0	0	0	0	0	0	0	0	0	1	0	0	0	0	0	0	0	0
B4	17	9.27373	36.0351	0.589471	Bacillota_A	Clostridia	o__Christensenellales	o__Christensenellales FM_60	1.12768	0.0522847	0.748871	0	5.44982	0.0366645	1.99848	4.06207	0	0	2	0	0	2	0	0	1	0	0	0	0	0	0	0	0	0	0	0	0	0	0	0	0	0	0	0	0	0
B4	17	9.27373	36.0351	0.589471	Pseudomonadota	Alphaproteobacteria	o__RF32	o__RF32 FM_39	3.26933	0.174928	0.0195565	0	4.40938	0.140658	0.0249127	4.00688	0	0	0	0	0	0	0	0	0	0	0	0	0	0	0	0	0	0	0	0	0	0	0	0	0	0	0	0	0	0
B4	17	9.27373	36.0351	0.589471	Bacteroidota	Bacteroidia	f__Rikenellaceae	f__Rikenellaceae FM_25	0.691852	0.238831	0.0467448	0	0.813583	0.245319	0.272824	1.09644	0	0	0	0	0	0	0	0	0	0	0	2	0	0	0	0	0	0	0	0	0	1	0	0	0	0	0	1	0	0
B4	17	9.27373	36.0351	0.589471	Bacteroidota	Bacteroidia	f__Rikenellaceae	f__Rikenellaceae FM_26	0.621	0.0864957	0.0238494	0	1.1699	0.0586631	0.0856752	1.53744	0	0	0	0	0	0	0	0	0	0	0	3	0	0	0	0	0	0	0	0	0	2	0	0	0	0	0	4	0	0
B4	17	9.27373	36.0351	0.589471	Bacteroidota	Bacteroidia	Alistipes	g__Alistipes FM_20	8.05037	3.59474	5.07706	0	9.13885	2.73717	9.96142	9.1263	0	0	0	0	0	0	0	1	2	0	0	1	0	0	0	0	0	0	0	0	0	3	0	0	0	0	0	0	0	0
B4	17	9.27373	36.0351	0.589471	Bacillota_A	Clostridia	o__Christensenellales	o__Christensenellales FM_58	0.27031	0.0419569	0.847607	0	1.2857	0.0293316	2.33632	3.38017	0	0	1	0	0	1	0	0	0	0	0	0	0	0	0	0	0	0	0	0	0	0	0	0	0	0	0	0	0	0
